# Substrate, temperature, and geographical patterns among nearly 2,000 natural yeast isolates

**DOI:** 10.1101/2021.07.13.452236

**Authors:** William J. Spurley, Kaitlin J. Fisher, Quinn K. Langdon, Kelly V. Buh, Martin Jarzyna, Max A. B. Haase, Kayla Sylvester, Ryan V. Moriarty, Daniel Rodriguez, Angela Sheddan, Sarah Wright, Lisa Sorlie, Amanda Beth Hulfachor, Dana A. Opulente, Chris Todd Hittinger

## Abstract

Yeasts have broad importance as industrially and clinically relevant microbes and as powerful models for fundamental research, but we are only beginning to understand the roles yeasts play in natural ecosystems. Yeast ecology is often more difficult to study compared to other, more abundant microbes, but growing collections of natural yeast isolates are beginning to shed light on fundamental ecological questions. Here we used environmental sampling and isolation to assemble a dataset of 1,962 isolates collected from throughout the contiguous United States of America (USA) and Alaska, which were then used to uncover geographic patterns, along with substrate and temperature associations among yeast taxa. We found some taxa, including the common yeasts *Torulaspora delbrueckii* and *Saccharomyces paradoxus*, to be repeatedly isolated from multiple sampled regions of the US, and we classify these as broadly distributed cosmopolitan yeasts. A number of yeast taxon - substrate associations were identified, some of which were novel and some of which support previously reported associations. Further, we found a strong effect of isolation temperature on the phyla of yeasts recovered, as well as for many species. We speculate that substrate and isolation temperature associations reflect the ecological diversity of and niche partitioning by yeast taxa.

**Take Away:**

- Analysis of environmental metadata of nearly 2,000 yeast isolates.
- Individual yeast taxa associate with specific substrates and plant genera.
- Optimal yeast isolation temperature differs depending on taxonomic rank.
- Substrate type and isolation temperatures affect isolated yeast diversity.
