## Supplementa Table 2 for "Substrate, temperature, and geographical patterns among nearly 2,000 natural yeast isolates"

### Sheet: Table_S2
StrainID	Phylum	Subphylum	OTU
yHMH110	Ascomycota	Pezizomycotina	Aureobasidium sp.
yHAB196	Ascomycota	Saccharomycotina	Blastobotrys buckinghamii
yHKS558	Ascomycota	Pezizomycotina	Cadophora malorum
yHKB357	Ascomycota	Saccharomycotina	Candida argentea
yHQL111	Ascomycota	Saccharomycotina	Candida bombi
yHKB455	Ascomycota	Saccharomycotina	Candida californica
yHQL449	Ascomycota	Saccharomycotina	Candida derodonti
yHQL5	Ascomycota	Saccharomycotina	Candida friedrichii
yHKB313*	Ascomycota	Saccharomycotina	Candida intermedia
yHKB316*	Ascomycota	Saccharomycotina	Candida intermedia
yHKB15	Ascomycota	Saccharomycotina	Candida jaroonii
yHKB20*	Ascomycota	Saccharomycotina	Candida melibiosica
yHKB60*	Ascomycota	Saccharomycotina	Candida melibiosica
yHRVM49	Ascomycota	Saccharomycotina	Candida montana
yHQL135*	Ascomycota	Saccharomycotina	Candida nitratophila
yHQL170*	Ascomycota	Saccharomycotina	Candida nitratophila
yHQL60*	Ascomycota	Saccharomycotina	Candida nitratophila
yHKS644*	Ascomycota	Saccharomycotina	Candida pseudorhagii
yHKS646*	Ascomycota	Saccharomycotina	Candida pseudorhagii
yHKB13	Ascomycota	Saccharomycotina	Candida sanyaensis
yHQL320	Ascomycota	Saccharomycotina	Candida silvanorum
yHQL92	Ascomycota	Saccharomycotina	Candida sorboxylosa
yHKS577	Ascomycota	Saccharomycotina	Candida subhashii
yHQL552	Ascomycota	Saccharomycotina	Candida zeylanoides
yHKB377	Basidiomycota	Not analyzed	Caulerpa cupressoides
yHQL470	Ascomycota	Pezizomycotina	Cephalosporium sp.
yHQL537	Ascomycota	Pezizomycotina	Coniochaeta hoffmannii
yHMJ164*	Basidiomycota	Not analyzed	Cryptococcus aquaticus
yHMJ167*	Basidiomycota	Not analyzed	Cryptococcus aquaticus
yHMH125	Basidiomycota	Not analyzed	Cryptococcus carnescens
yHKS491	Basidiomycota	Not analyzed	Cryptococcus cuniculi
yHMJ56	Basidiomycota	Not analyzed	Cryptococcus filicatus
yHRM5	Basidiomycota	Not analyzed	Cryptococcus heveanensis
yHAB171*	Basidiomycota	Not analyzed	Cryptococcus musci
yHAB243*	Basidiomycota	Not analyzed	Cryptococcus musci
yHQL125	Basidiomycota	Not analyzed	Cryptococcus podzolicus
yHRVM300	Basidiomycota	Not analyzed	Cryptococcus saitoi
yHAB242	Basidiomycota	Not analyzed	Cryptococcus tahquamenonensis
yHQL360	Ascomycota	Saccharomycotina	Cyberlindnera jadinii
yHKB76	Ascomycota	Saccharomycotina	Cyberlindnera japonica
yHRVM191	Ascomycota	Saccharomycotina	Cyberlindnera sp.
yHRVM91	Ascomycota	Saccharomycotina	Cyberlindnera suaveolens
yHKB183	Basidiomycota	Not analyzed	Cystofilobasidium
yHKB164*	Basidiomycota	Not analyzed	Cystofilobasidium macarens
yHMJ150*	Basidiomycota	Not analyzed	Cystofilobasidium macerans
yHKS123*	Basidiomycota	Not analyzed	Cystofilobasidium mecerans
yHQL473	Basidiomycota	Not analyzed	Cystofilobasidium sp.
yHRVM31	Ascomycota	Saccharomycotina	Debaryomyces sp.
yHMJ185	Basidiomycota	Not analyzed	Diozsegia sp.
yHKB459	Ascomycota	Pezizomycotina	Dothiora oleae
yHKB389	Ascomycota	Pezizomycotina	Dothiora sorbi
yHQL235	Basidiomycota	Not analyzed	Fibulobasidium inconspicuum
yHQL70	Ascomycota	Saccharomycotina	Hanseniaspora opuntiae
yHQL443	Ascomycota	Saccharomycotina	Hanseniaspora valbyensis
yHQL168	Basidiomycota	Not analyzed	Holtermanniella festucosa
yHMH109	Ascomycota	Saccharomycotina	Hyphopichia pseudoburtonii
yHKB186	Ascomycota	Pezizomycotina	Hypocrea lixii
yHMJ569	Ascomycota	Pezizomycotina	Isaria sp.
yHRM13	Ascomycota	Saccharomycotina	Kazachstania aerobia
yHQL9	Ascomycota	Saccharomycotina	Kloeckera lindneri
yHKB361	Basidiomycota	Not analyzed	Krasilnikovozyma huempii
yHQL103	Ascomycota	Saccharomycotina	Kuraishia capsulata
yHKS327	Ascomycota	Saccharomycotina	Kuraishia ogatae
yHKS256	Basidiomycota	Not analyzed	Kwoniella newhampshirensis
yHMJ550	Basidiomycota	Not analyzed	Kwoniella pini
yHKS614	Ascomycota	Saccharomycotina	Lachancea lanzarotensis
yHQL494	Ascomycota	Saccharomycotina	Lachancea sp.
yHAB258	Basidiomycota	Not analyzed	Leucosporidium creatinivora
yHKB160	Basidiomycota	Not analyzed	Leucosporidium drummii
yHKB152*	Basidiomycota	Not analyzed	Leucosporidium fellii
yHKB384*	Basidiomycota	Not analyzed	Leucosporidium fellii
yHKB161	Ascomycota	Saccharomycotina	Metschnikowia bicuspidata
yHKB370	Basidiomycota	Not analyzed	Mrakia aquatica
yHQL329	Basidiomycota	Not analyzed	Mrakia curviuscula
yHKB182	Basidiomycota	Not analyzed	Mrakia psychrophila
yHRVM303	Basidiomycota	Not analyzed	Naganishia friedmannii
yHQL14	Ascomycota	Saccharomycotina	Nakazawaea sp.
yHMJ74*	Basidiomycota	Not analyzed	Oberwinklerozyma straminea
yHMJ75*	Basidiomycota	Not analyzed	Oberwinklerozyma straminea
yHRVM90	Ascomycota	Saccharomycotina	Ogataea dorogensis
yHQL333	Ascomycota	Saccharomycotina	Ogataea pini
yHMH63	Ascomycota	Saccharomycotina	Ogataea polymorpha
yHMJ1	Ascomycota	Saccharomycotina	Ogataea sp.
yHQL679	Ascomycota	Saccharomycotina	Ogataea zsoltii
yHQL467	Ascomycota	Saccharomycotina	Peterozyma toletana
yHRVM265	Ascomycota	Pezizomycotina	Phaeoacremonium rubrigenum
yHKB57	Basidiomycota	Not analyzed	Phenoliferia glacialis
yHQL403	Ascomycota	Pezizomycotina	Phialemoniopsis ocularis
yHMJ25	Ascomycota	Saccharomycotina	Pichia cecembensis
yHMJ20	Ascomycota	Saccharomycotina	Pichia occidentalis
yHQL415	Ascomycota	Saccharomycotina	Pichia pastoris
yHQL129	Ascomycota	Saccharomycotina	Pichia sporocuriosa
yHKB330	Basidiomycota	Not analyzed	Rhodosporidiobolus poonsookiae
yHAB246	Basidiomycota	Not analyzed	Rhodosporidium babjevae
yHQL433	Basidiomycota	Not analyzed	Rhodosporidium sp.
yHAB261	Basidiomycota	Not analyzed	Rhodotorula araqucariae
yHQL693	Basidiomycota	Not analyzed	Rhodotorula graminis
yHRVM105	Basidiomycota	Not analyzed	Rhodotorula nothofagii
yHKB331	Basidiomycota	Not analyzed	Rhodotorula paludigena
yHKB376	Basidiomycota	Not analyzed	Rhodotorula sp.
yHKS537	Ascomycota	Saccharomycotina	Saccharomyces uvarum
yHQL182	Ascomycota	Saccharomycotina	Saccharomycopsis sp.
yHKS390	Ascomycota	Saccharomycotina	Saturnispora dispora
yHKS585	Ascomycota	Saccharomycotina	Scheffersomyces stipitis
yHQL124	Basidiomycota	Not analyzed	Solicoccozyma aeria
yHMJ139	Basidiomycota	Not analyzed	Sporidiobolales sp.
yHRVM114	Basidiomycota	Not analyzed	Sporidiobolus salmonicolor
yHQL336	Ascomycota	Saccharomycotina	Sugiyamaella chiloensis
yHKB278	Ascomycota	Saccharomycotina	Sugiyamaella novakii
yHQL376*	Ascomycota	Saccharomycotina	Sugiyamaella smithiae
yHQL401*	Ascomycota	Saccharomycotina	Sugiyamaella smithiae
yHQL143	Ascomycota	Saccharomycotina	Suhomyces anneliseae
yHKS328	Ascomycota	Saccharomycotina	Suhomyces atakaporum
yHKS648*	Ascomycota	Saccharomycotina	Suhomyces vadensis
yHKS649*	Ascomycota	Saccharomycotina	Suhomyces vadensis
yHQL549*	Ascomycota	Pezizomycotina	Talaromyces amestolkiae
yHQL550*	Ascomycota	Pezizomycotina	Talaromyces amestolkiae
yHMJ186	Ascomycota	Pezizomycotina	Thelebolus sp.
yHKS553	Basidiomycota	Not analyzed	Tremella encephala
yHKS459	Basidiomycota	Not analyzed	Tremella moriformis
yHKB17	Basidiomycota	Not analyzed	Trichosporon asahii
yHKB314	Basidiomycota	Not analyzed	Trichosporon japonicum
yHKB103	Basidiomycota	Not analyzed	Trichosporon moniliiforme
yHRVM106	Basidiomycota	Not analyzed	Trichosporon xylopini
yHMJ553	Basidiomycota	Not analyzed	Vanrija musci
yHKB356	Basidiomycota	Not analyzed	Vishniacozyma dimennae
yHKS578	Ascomycota	Saccharomycotina	Wickerhamomyces hampsirensis
yHKS657*	Ascomycota	Saccharomycotina	Zygoascus meyerae/hellenicus spp. complex
yHKS660*	Ascomycota	Saccharomycotina	Zygoascus meyerae/hellenicus spp. complex
*Identical SetIDs represent the same exact processed sample and thus independent isolates are not considered independent isolations
