## Supplementa Table 4 for "Substrate, temperature, and geographical patterns among nearly 2,000 natural yeast isolates"

### Sheet: Table_S4
OTU	Discovery Rate*	ArcticExpected	ArcticFound	SouthExpected	SouthFound	WestExpected	WestFound	SoutheastExpected	SoutheastFound	OhioValleyExpected	OhioValleyFound	UpperMidExpected	UpperMidFound	NorthernRockExpected	NorthernRockFound	NortheastExpected	NortheastFound	NorthwestExpected	NorthwestFound
Barnettozyma californica	63.6667	FALSE	FALSE	FALSE	FALSE	FALSE	FALSE	FALSE	FALSE	FALSE	TRUE	TRUE	TRUE	FALSE	FALSE	FALSE	FALSE	TRUE	FALSE
Candida boleticola	47.75	FALSE	FALSE	FALSE	FALSE	FALSE	FALSE	TRUE	FALSE	TRUE	FALSE	TRUE	TRUE	FALSE	FALSE	TRUE	FALSE	TRUE	FALSE
Candida coipomoensis	43.5	FALSE	FALSE	FALSE	FALSE	FALSE	FALSE	TRUE	FALSE	TRUE	FALSE	TRUE	FALSE	FALSE	FALSE	TRUE	FALSE	TRUE	TRUE
Candida mycetangii	76.4	FALSE	FALSE	FALSE	FALSE	FALSE	FALSE	FALSE	FALSE	FALSE	FALSE	TRUE	TRUE	FALSE	FALSE	FALSE	FALSE	TRUE	FALSE
Candida pseudoglaebosa	76.4	FALSE	FALSE	FALSE	FALSE	FALSE	FALSE	FALSE	FALSE	FALSE	FALSE	TRUE	TRUE	FALSE	FALSE	FALSE	FALSE	TRUE	FALSE
Candida railenensis	19.1	TRUE	FALSE	FALSE	FALSE	FALSE	FALSE	TRUE	TRUE	TRUE	TRUE	TRUE	TRUE	FALSE	FALSE	TRUE	TRUE	TRUE	TRUE
Candida sake	20.1053	TRUE	TRUE	FALSE	FALSE	FALSE	TRUE	TRUE	TRUE	TRUE	TRUE	TRUE	TRUE	FALSE	FALSE	TRUE	TRUE	TRUE	TRUE
Candida santamariae	43.5	FALSE	FALSE	FALSE	FALSE	FALSE	TRUE	TRUE	FALSE	TRUE	FALSE	TRUE	FALSE	FALSE	FALSE	TRUE	TRUE	TRUE	TRUE
Candida tropicalis	13.25	TRUE	FALSE	TRUE	FALSE	TRUE	FALSE	TRUE	FALSE	TRUE	TRUE	TRUE	FALSE	FALSE	FALSE	TRUE	FALSE	TRUE	FALSE
Candida vartiovaarae	26.5	TRUE	FALSE	FALSE	FALSE	FALSE	FALSE	TRUE	FALSE	TRUE	TRUE	TRUE	FALSE	FALSE	TRUE	TRUE	FALSE	TRUE	FALSE
Coniochaeta ligniaria	53	FALSE	FALSE	FALSE	FALSE	FALSE	FALSE	TRUE	FALSE	TRUE	TRUE	TRUE	FALSE	FALSE	TRUE	TRUE	FALSE	TRUE	FALSE
Cryptococcus flavescens	54.5714	FALSE	FALSE	FALSE	FALSE	FALSE	FALSE	TRUE	FALSE	FALSE	FALSE	TRUE	TRUE	FALSE	FALSE	TRUE	TRUE	TRUE	TRUE
Cryptococcus sp.	76.4	FALSE	FALSE	FALSE	FALSE	FALSE	FALSE	FALSE	FALSE	FALSE	TRUE	TRUE	TRUE	FALSE	FALSE	FALSE	TRUE	TRUE	FALSE
Curvibasidium cygneicollum	34.7273	FALSE	TRUE	FALSE	FALSE	FALSE	TRUE	TRUE	FALSE	TRUE	TRUE	TRUE	TRUE	FALSE	FALSE	TRUE	TRUE	TRUE	FALSE
Cyberlindnera saturnus	47.75	FALSE	FALSE	FALSE	TRUE	FALSE	FALSE	TRUE	TRUE	TRUE	TRUE	TRUE	TRUE	FALSE	FALSE	TRUE	TRUE	TRUE	FALSE
Cystofilobasidium capitatum	7.34615	TRUE	FALSE	TRUE	TRUE	TRUE	TRUE	TRUE	FALSE	TRUE	TRUE	TRUE	TRUE	FALSE	FALSE	TRUE	TRUE	TRUE	TRUE
Debaryomyces hansenii	76.4	FALSE	FALSE	FALSE	FALSE	FALSE	FALSE	FALSE	FALSE	FALSE	FALSE	TRUE	TRUE	FALSE	FALSE	FALSE	FALSE	TRUE	TRUE
Hanseniaspora uvarum	10.9143	TRUE	FALSE	TRUE	FALSE	TRUE	FALSE	TRUE	TRUE	TRUE	TRUE	TRUE	TRUE	FALSE	FALSE	TRUE	FALSE	TRUE	TRUE
Hanseniaspora vineae	29.3846	TRUE	FALSE	FALSE	FALSE	FALSE	TRUE	TRUE	TRUE	TRUE	TRUE	TRUE	TRUE	FALSE	FALSE	TRUE	FALSE	TRUE	FALSE
Kazachstania kunashirensis	19.3333	TRUE	FALSE	FALSE	FALSE	FALSE	FALSE	TRUE	FALSE	TRUE	FALSE	TRUE	FALSE	FALSE	FALSE	TRUE	TRUE	TRUE	FALSE
Kazachstania serrabonitensis	13.75	TRUE	FALSE	TRUE	FALSE	TRUE	FALSE	TRUE	TRUE	TRUE	FALSE	TRUE	FALSE	FALSE	FALSE	TRUE	FALSE	TRUE	FALSE
Kazachstania servazzii	12.4286	TRUE	FALSE	TRUE	FALSE	TRUE	FALSE	TRUE	FALSE	TRUE	FALSE	TRUE	FALSE	FALSE	FALSE	TRUE	TRUE	TRUE	TRUE
Kluyveromyces dobzhanskii	23.875	TRUE	FALSE	FALSE	FALSE	FALSE	FALSE	TRUE	FALSE	TRUE	FALSE	TRUE	TRUE	FALSE	FALSE	TRUE	TRUE	TRUE	FALSE
Kluyveromyces lactis	21.2222	TRUE	FALSE	FALSE	FALSE	FALSE	FALSE	TRUE	FALSE	TRUE	TRUE	TRUE	TRUE	FALSE	FALSE	TRUE	TRUE	TRUE	FALSE
Kluyveromyces marxianus	76.4	FALSE	FALSE	FALSE	TRUE	FALSE	FALSE	FALSE	TRUE	FALSE	TRUE	TRUE	TRUE	FALSE	FALSE	FALSE	FALSE	TRUE	FALSE
Kuraishia molischiana	87	FALSE	FALSE	FALSE	FALSE	FALSE	FALSE	FALSE	TRUE	FALSE	TRUE	TRUE	FALSE	FALSE	FALSE	FALSE	FALSE	TRUE	TRUE
Kwoniella betulae	19.3333	TRUE	FALSE	FALSE	FALSE	FALSE	FALSE	TRUE	FALSE	TRUE	FALSE	TRUE	FALSE	FALSE	FALSE	TRUE	TRUE	TRUE	FALSE
Lachancea fermentati	54.5714	FALSE	FALSE	FALSE	TRUE	FALSE	FALSE	TRUE	TRUE	FALSE	TRUE	TRUE	TRUE	FALSE	FALSE	TRUE	FALSE	TRUE	FALSE
Lachancea kluyveri	23.875	TRUE	FALSE	FALSE	FALSE	FALSE	TRUE	TRUE	FALSE	TRUE	TRUE	TRUE	TRUE	FALSE	FALSE	TRUE	TRUE	TRUE	TRUE
Lachancea nothofagi	29	TRUE	TRUE	FALSE	FALSE	FALSE	FALSE	TRUE	FALSE	TRUE	FALSE	TRUE	FALSE	FALSE	FALSE	TRUE	FALSE	TRUE	TRUE
Lachancea thermotolerans	22.4706	TRUE	FALSE	FALSE	TRUE	FALSE	TRUE	TRUE	TRUE	TRUE	TRUE	TRUE	TRUE	FALSE	FALSE	TRUE	FALSE	TRUE	TRUE
Lecythophora spp. complex	6.2	TRUE	TRUE	TRUE	FALSE	TRUE	TRUE	TRUE	FALSE	TRUE	FALSE	TRUE	FALSE	FALSE	FALSE	TRUE	FALSE	TRUE	FALSE
Leucosporidium scottii	76.4	FALSE	TRUE	FALSE	FALSE	FALSE	FALSE	FALSE	FALSE	FALSE	FALSE	TRUE	TRUE	FALSE	FALSE	FALSE	TRUE	TRUE	TRUE
Metschnikowia pulcherrima spp. complex	11.2353	TRUE	FALSE	TRUE	FALSE	TRUE	TRUE	TRUE	FALSE	TRUE	TRUE	TRUE	TRUE	FALSE	FALSE	TRUE	TRUE	TRUE	TRUE
Meyerozyma caribbica	47.75	FALSE	FALSE	FALSE	TRUE	FALSE	FALSE	TRUE	TRUE	TRUE	TRUE	TRUE	TRUE	FALSE	FALSE	TRUE	FALSE	TRUE	FALSE
Mrakia blollopis	38.2	FALSE	FALSE	FALSE	FALSE	FALSE	FALSE	TRUE	FALSE	TRUE	TRUE	TRUE	TRUE	FALSE	FALSE	TRUE	FALSE	TRUE	FALSE
Mrakia frigida	54.5714	FALSE	FALSE	FALSE	FALSE	FALSE	FALSE	TRUE	FALSE	FALSE	FALSE	TRUE	TRUE	FALSE	FALSE	TRUE	FALSE	TRUE	FALSE
Mrakia gelida	9.09524	TRUE	TRUE	TRUE	FALSE	TRUE	FALSE	TRUE	FALSE	TRUE	TRUE	TRUE	TRUE	FALSE	TRUE	TRUE	TRUE	TRUE	TRUE
Mrakia spp. complex	6.06349	TRUE	TRUE	TRUE	FALSE	TRUE	FALSE	TRUE	FALSE	TRUE	TRUE	TRUE	TRUE	FALSE	FALSE	TRUE	TRUE	TRUE	FALSE
Naganishia albida	7	TRUE	FALSE	TRUE	FALSE	TRUE	TRUE	TRUE	FALSE	TRUE	FALSE	TRUE	FALSE	FALSE	FALSE	TRUE	FALSE	TRUE	FALSE
Nakazawaea holstii	47.75	FALSE	FALSE	FALSE	TRUE	FALSE	TRUE	TRUE	FALSE	TRUE	FALSE	TRUE	TRUE	FALSE	TRUE	TRUE	TRUE	TRUE	TRUE
Pichia fermentans	47.75	FALSE	FALSE	FALSE	FALSE	FALSE	FALSE	TRUE	FALSE	TRUE	TRUE	TRUE	TRUE	FALSE	FALSE	TRUE	TRUE	TRUE	FALSE
Pichia galeiformis	55	FALSE	FALSE	FALSE	FALSE	FALSE	FALSE	TRUE	TRUE	FALSE	TRUE	TRUE	FALSE	FALSE	FALSE	TRUE	FALSE	TRUE	FALSE
Pichia kluyveri	76.4	FALSE	FALSE	FALSE	FALSE	FALSE	FALSE	FALSE	FALSE	FALSE	FALSE	TRUE	TRUE	FALSE	FALSE	FALSE	FALSE	TRUE	FALSE
Pichia membranifaciens	54.5714	FALSE	FALSE	FALSE	FALSE	FALSE	FALSE	TRUE	FALSE	FALSE	FALSE	TRUE	TRUE	FALSE	FALSE	TRUE	FALSE	TRUE	TRUE
Pichia scaptomyzae	27.5	TRUE	FALSE	FALSE	FALSE	FALSE	FALSE	TRUE	TRUE	TRUE	FALSE	TRUE	FALSE	FALSE	FALSE	TRUE	FALSE	TRUE	FALSE
Rhodotorula fujisanensis	76.4	FALSE	FALSE	FALSE	FALSE	FALSE	FALSE	FALSE	FALSE	FALSE	TRUE	TRUE	TRUE	FALSE	FALSE	FALSE	FALSE	TRUE	TRUE
Rhodotorula kratochvilovae	58	FALSE	FALSE	FALSE	FALSE	FALSE	FALSE	FALSE	FALSE	FALSE	TRUE	TRUE	FALSE	FALSE	FALSE	TRUE	TRUE	TRUE	FALSE
Rhodotorula mucilaginosa	29	TRUE	TRUE	FALSE	FALSE	FALSE	FALSE	TRUE	FALSE	TRUE	FALSE	TRUE	FALSE	FALSE	FALSE	TRUE	FALSE	TRUE	TRUE
Rhodotorula nothofagi	34.7273	FALSE	FALSE	FALSE	FALSE	FALSE	TRUE	TRUE	FALSE	TRUE	FALSE	TRUE	TRUE	FALSE	FALSE	TRUE	TRUE	TRUE	FALSE
Saccharomyces paradoxus	19.1	TRUE	FALSE	FALSE	FALSE	FALSE	TRUE	TRUE	TRUE	TRUE	TRUE	TRUE	TRUE	FALSE	FALSE	TRUE	TRUE	TRUE	TRUE
Scheffersomyces ergatensis	38.2	FALSE	FALSE	FALSE	FALSE	FALSE	FALSE	TRUE	FALSE	TRUE	TRUE	TRUE	TRUE	FALSE	FALSE	TRUE	TRUE	TRUE	TRUE
Scheffersomyces spartinae	58	FALSE	FALSE	FALSE	FALSE	FALSE	FALSE	FALSE	TRUE	FALSE	FALSE	TRUE	FALSE	FALSE	FALSE	TRUE	TRUE	TRUE	FALSE
Schwanniomyces polymorphus	63.6667	FALSE	FALSE	FALSE	FALSE	FALSE	FALSE	FALSE	FALSE	FALSE	FALSE	TRUE	TRUE	FALSE	FALSE	FALSE	FALSE	TRUE	FALSE
Scleroconidioma sphagnicola	15.5	TRUE	TRUE	TRUE	FALSE	FALSE	FALSE	TRUE	FALSE	TRUE	FALSE	TRUE	FALSE	FALSE	FALSE	TRUE	FALSE	TRUE	FALSE
Sugiyamaella paludigena	87	FALSE	FALSE	FALSE	FALSE	FALSE	FALSE	FALSE	FALSE	FALSE	FALSE	TRUE	FALSE	FALSE	FALSE	FALSE	TRUE	TRUE	TRUE
Suhomyces bolitotheri	42.4444	FALSE	FALSE	FALSE	FALSE	FALSE	FALSE	TRUE	FALSE	TRUE	FALSE	TRUE	TRUE	FALSE	FALSE	TRUE	FALSE	TRUE	FALSE
Sydowia polyspora	10.3333	TRUE	TRUE	TRUE	FALSE	TRUE	FALSE	TRUE	FALSE	TRUE	FALSE	TRUE	FALSE	FALSE	TRUE	TRUE	FALSE	TRUE	FALSE
Tausonia pullulans	54.5714	FALSE	TRUE	FALSE	FALSE	FALSE	TRUE	TRUE	FALSE	FALSE	FALSE	TRUE	TRUE	FALSE	FALSE	TRUE	FALSE	TRUE	TRUE
Teunomyces cretensis/kruisii spp. complex	34.7273	FALSE	TRUE	FALSE	FALSE	FALSE	TRUE	TRUE	FALSE	TRUE	FALSE	TRUE	TRUE	FALSE	FALSE	TRUE	TRUE	TRUE	FALSE
Torulaspora delbrueckii	6.36667	TRUE	FALSE	TRUE	TRUE	TRUE	TRUE	TRUE	TRUE	TRUE	TRUE	TRUE	TRUE	FALSE	FALSE	TRUE	TRUE	TRUE	TRUE
Trichosporon porosum	38.2	FALSE	FALSE	FALSE	FALSE	FALSE	FALSE	TRUE	FALSE	TRUE	FALSE	TRUE	TRUE	FALSE	FALSE	TRUE	TRUE	TRUE	TRUE
Vanrija humicola	76.4	FALSE	FALSE	FALSE	FALSE	FALSE	FALSE	FALSE	TRUE	FALSE	FALSE	TRUE	TRUE	FALSE	FALSE	FALSE	TRUE	TRUE	FALSE
Wickerhamomyces anomalus	63.6667	FALSE	TRUE	FALSE	FALSE	FALSE	FALSE	FALSE	FALSE	FALSE	TRUE	TRUE	TRUE	FALSE	FALSE	FALSE	TRUE	TRUE	TRUE
Wickerhamomyces onychis	21.75	TRUE	FALSE	FALSE	FALSE	FALSE	FALSE	TRUE	FALSE	TRUE	FALSE	TRUE	FALSE	FALSE	FALSE	TRUE	FALSE	TRUE	TRUE
Yamadazyma mexicana	76.4	FALSE	FALSE	FALSE	FALSE	FALSE	FALSE	FALSE	FALSE	FALSE	FALSE	TRUE	TRUE	FALSE	FALSE	FALSE	FALSE	TRUE	FALSE
*Discovery rate = OTU isolations/total isolations in the most densely sampled region in which the OTU was found
