## Supplementa Table 6 for "Substrate, temperature, and geographical patterns among nearly 2,000 natural yeast isolates"

### Sheet: Table_S6
Specific Substrate	NonBasidioObs	BasidioObs	NonPezizoObs	PezizoObs	NonSaccharosObs	SaccharoObs	NonTaphrinoObs	TaphrinoObs	BasidioEnrichment_pAdj	PezizoEnrichment_pAdj	SaccharoEnrichment_pAdj	TaphrinoEnrichment_pAdj
Ash	3	0	3	0	0	3	3	0	1	1	0.889613	1
Bark	222	80	289	13	94	208	301	1	1	0.650104	0.889613	1
Berries/Needles	1	0	1	0	0	1	1	0	1	1	1	1
Bulb	0	4	4	0	4	0	4	0	0.0991457	1	1	1
Compost	1	0	1	0	0	1	1	0	1	1	1	1
Duff	43	14	53	4	18	39	57	0	1	0.650104	1	1
Feather	1	1	2	0	1	1	2	0	1	1	1	1
Flotsam	4	0	4	0	0	4	4	0	1	1	0.889613	1
Flower	5	3	8	0	3	5	8	0	1	1	1	1
Flower/Leaves	4	2	6	0	2	4	6	0	1	1	1	1
Fruit	65	45	104	6	51	59	110	0	0.0991457	0.650104	1	1
Fruit/Leaves	10	8	18	0	8	10	18	0	0.849489	1	1	1
Fungus	75	19	94	0	19	75	94	0	1	1	0.104037	1
Grass	3	1	4	0	1	3	4	0	1	1	1	1
Humus	3	4	7	0	5	2	6	1	0.849489	1	1	0.731529
Insect	0	1	1	0	1	0	1	0	1	1	1	1
Leaves	80	59	132	7	66	73	139	0	0.0166526	0.650104	1	1
Leaves/Bark	2	5	7	0	5	2	7	0	0.262217	1	1	1
Lichen	8	0	5	3	3	5	8	0	1	0.0555044	1	1
Mold	2	0	2	0	0	2	2	0	1	1	1	1
Moss	17	11	25	3	14	14	28	0	0.979256	0.608269	1	1
Needles	13	2	12	3	5	10	15	0	1	0.193592	1	1
Nut	18	1	19	0	1	18	19	0	1	1	0.104037	1
Pine Cone	13	6	19	0	6	13	19	0	1	1	1	1
Plant Matter	40	11	49	2	14	37	50	1	1	1	0.889613	1
Sand	25	7	31	1	8	24	32	0	1	1	0.889613	1
Sap	7	0	7	0	0	7	7	0	1	1	0.492474	1
Sawdust	3	2	5	0	2	3	5	0	1	1	1	1
Sea Grass	1	0	1	0	0	1	1	0	1	1	1	1
Seed	8	2	10	0	2	8	10	0	1	1	0.889613	1
Soil	343	149	489	3	153	339	491	1	1	1	0.889613	1
Soil/Bark	4	1	5	0	1	4	5	0	1	1	1	1
Soil/Grass	7	0	7	0	0	7	7	0	1	1	0.492474	1
Soil/Grass/Twigs	4	0	4	0	0	4	4	0	1	1	0.889613	1
Soil/Plant Matter	7	4	11	0	4	7	11	0	1	1	1	1
Soil/Twigs/Fungus	4	0	4	0	0	4	4	0	1	1	0.889613	1
Spider	1	1	1	1	2	0	2	0	1	0.608269	1	1
Twigs	11	4	14	1	5	10	15	0	1	1	1	1
Water	1	0	1	0	0	1	1	0	1	1	1	1
Wood	15	1	16	0	1	15	16	0	1	1	0.198548	1
