## Supplementa Table 7 for "Substrate, temperature, and geographical patterns among nearly 2,000 natural yeast isolates"

### Sheet: Table_S7
Specific substrate	OTU	Observed	Expected (based on permutations)	Padj (based on permutations)
Flower	Zygowilliopsis californica	2	0.0163	0
Fungus	Hanseniaspora uvarum	15	3.4243	0
Fungus	Suhomyces bolitotheri	7	0.5591	0
Fungus	Teunomyces cretensis/kruisii spp. complex	7	0.9354	0
Sand	Kazachstania serrabonitensis	4	0.0892	0
Lichen	Scleroconidioma sphagnicola	2	0.0093	0.0102
Soil	Mrakia sp.	40	24.8935	0.0102
Plant Matter	Candida mycetangii	3	0.1685	0.01428
Soil	Cyberlindnera saturnus	16	7.454	0.01428
Soil	Torulaspora delbrueckii	53	34.787	0.01428
Fruit	Curvibasidium cygneicollum	7	1.3678	0.0194727
Fruit	Pichia kudriavzevii	4	0.4968	0.0219692
Leaves	Mrakia gelida	13	4.6559	0.0219692
Leaves	Rhodotorula nothofagi	7	1.5661	0.0223125
Sand	Pichia scaptomyzae	2	0.0461	0.0223125
Soil	Saccharomyces paradoxus	24	13.8606	0.0223125
Insect	Kwoniella newhampshirensis	1	0.0007	0.0294
Soil	Trichosporon porosum	10	4.2022	0.0317333
Bark	Scheffersomyces ergatensis	8	2.586	0.03213
Needles	Sydowia polyspora	2	0.0403	0.03213
Bark	Lachancea kluyveri	12	4.757	0.034
Feather	Peterozyma toletana	1	0.0011	0.0341478
Fruit	Hanseniaspora uvarum	11	4.0453	0.0341478
Soil	Kazachstania servazzii	7	2.5906	0.056525
Soil/Twigs/Fungus	Pichia cecembensis	1	0.0022	0.062832
Mold	Meyerozyma guilliermondii	1	0.0024	0.0659077
Sawdust	Debaryomyces sp.	1	0.0026	0.0687556
Leaves	Meyerozyma caribbica	6	1.6344	0.06885
Sea Grass	Scheffersomyces spartinae	1	0.003	0.0738621
Water	Candida pseudoglaebosa	1	0.0034	0.0758625
Fruit	Cryptococcus pinus	3	0.3677	0.0758625
Sawdust	Rhodotorula araqucariae	1	0.0033	0.0758625
Nut	Candida boleticola	2	0.107	0.07854
Sap	Candida nitratophila	1	0.0042	0.07854
Flower/Leaves	Cyberlindnera sp.	1	0.0038	0.07854
Sap	Kuraishia capsulata	1	0.0041	0.07854
Leaves/Bark	Mrakia psychrophila	1	0.0044	0.07854
Leaves	Nakazawaea anatomiae/populi spp. complex	4	0.8085	0.07854
Fruit	Papiliotrema flavescens	3	0.3551	0.07854
Fungus	Suhomyces tanzawaensis	2	0.1276	0.07854
Flower	Candida bombi	1	0.0049	0.0853317
Grass	Meyerozyma guilliermondii	1	0.0051	0.0867
Sap	Saccharomycopsis sp.	1	0.0053	0.0880047
Sand	Kazachstania martiniae	4	0.7353	0.09044
Humus	Trichosporon moniliiforme	1	0.0057	0.09044
Seed	Pichia sporocuriosa	1	0.0061	0.0946826
Bark	Saccharomyces eubayanus	6	2.003	0.0972255
Seed	Candida sorboxylosa	1	0.0067	0.0996625
Fruit	Aureobasidium pullulans	4	0.7997	0.100235
Soil/Twigs/Fungus	Candida inconspicua	1	0.007	0.100235
Bark	Kluyveromyces lactis	11	5.1525	0.100235
Soil/Plant Matter	Sugiyamaella novakii	1	0.0072	0.100235
Leaves	Leotiomycetes sp.	4	0.831	0.101038
Nut	Candida railenensis	3	0.4366	0.104267
Leaves	Candida xestobii	2	0.1791	0.104267
Twigs	Candida zeylanoides	1	0.0092	0.104267
Ash	Geotrichum candidum	1	0.0086	0.104267
Leaves	Kwoniella heavenensis	2	0.1827	0.104267
Needles	Kwoniella pini	1	0.0088	0.104267
Soil/Bark	Ogataea naganishii	1	0.0088	0.104267
Twigs	Phialemoniopsis ocularis	1	0.009	0.104267
Sand	Saccharomyces cerevisiae	3	0.4467	0.104267
Bark	Torulaspora delbrueckii	32	21.4317	0.104267
Sawdust	Schwanniomyces vanrijiae	1	0.0096	0.105984
Sap	Cyberlindnera fabianii	1	0.0098	0.106018
Wood	Sugiyamaella smithiae	1	0.0098	0.106018
Fungus	Candida boleticola	3	0.4956	0.106567
Wood	Cyberlindnera jadinii	1	0.0107	0.107603
Needles	Hanseniaspora valbyensis	1	0.0106	0.107603
Twigs	Wickerhamomyces anomalus	2	0.1564	0.107603
Grass	Wickerhamomyces onychis	1	0.0107	0.107603
Bulb	Cystofilobasidium infirmominatum	1	0.011	0.10903
Fruit/Leaves	Krasilnikovozyma huempii	1	0.0112	0.10903
Berries/Needles	Nakazawaea holstii	1	0.0113	0.10903
Fruit/Leaves	Cystofilobasidium sp.	1	0.0116	0.110432
Wood	Wickerhamomyces anomalus	2	0.1697	0.111797
Ash	Pichia kudriavzevii	1	0.0123	0.114055
Soil	Kazachstania martiniae	18	11.3491	0.114423
Leaves	Candida sp.	4	1.006	0.120161
Spider	Cryptococcus flavescens	1	0.0139	0.120161
Soil/Twigs/Fungus	Geotrichum candidum	1	0.0138	0.120161
Feather	Tausonia pullulans	1	0.0134	0.120161
Pine Cone	Zygoascus meyerae/hellenicus spp. complex	1	0.014	0.120434
Spider	Aureobasidium pullulans	1	0.0146	0.1218
Flower/Leaves	Metschnikowia reukaufii	1	0.0145	0.1218
Soil/Bark	Lachancea nothofagi	1	0.0147	0.122044
Bulb	Rhodosporidiobolus colostri	1	0.0155	0.127207
Pine Cone	Nakazawaea holstii	2	0.1928	0.132252
Soil/Grass	Candida tropicalis	1	0.0179	0.132502
Moss	Cephalosporium sp.	1	0.0174	0.132502
Humus	Cyberlindnera veronae	1	0.0191	0.132502
Moss	Diozsegia sp.	1	0.0191	0.132502
Nut	Kluyveromyces dobzhanskii	2	0.2071	0.132502
Fruit	Kuraishia molischiana	2	0.2259	0.132502
Twigs	Naganishia albida	1	0.0193	0.132502
Moss	Pichia pastoris	1	0.0185	0.132502
Leaves/Bark	Rhodotorula glutinis	1	0.0169	0.132502
Wood	Saturnispora zaruensis	1	0.0187	0.132502
Mold	Scheffersomyces ergatensis	1	0.0176	0.132502
Humus	Schizosaccharomyces japonicus	1	0.019	0.132502
Duff	Schwanniomyces polymorphus	2	0.2243	0.132502
Fungus	Suhomyces ambrosiae	2	0.2486	0.132502
Leaves/Bark	Suhomyces ambrosiae	1	0.0183	0.132502
Moss	Thelebolus sp.	1	0.0171	0.132502
Moss	Ogataea dorogensis	1	0.0195	0.1326
Sand	Cadophora malorum	1	0.0206	0.133713
Sap	Candida mycetangii	1	0.0208	0.133713
Sand	Candida sanyaensis	1	0.0206	0.133713
Twigs	Debaryomyces nepalensis	1	0.0207	0.133713
Duff	Lachancea fermentati	3	0.6118	0.133713
Wood	Sugiyamaella lignohabitans	1	0.0211	0.134438
Sand	Leucosporidium creatinivora	1	0.0216	0.137113
Wood	Rhodotorula babjevae	1	0.0218	0.137113
Lichen	Lachancea thermotolerans/quebecensis spp. complex	1	0.0226	0.139107
Ash	Pichia fermentans	1	0.0225	0.139107
Pine Cone	Suhomyces xylopsoci/prunicola/pyralidae	1	0.0229	0.139107
Fruit/Leaves	Candida parapsilosis	1	0.0231	0.139138
Leaves	Kwoniella shandongensis	2	0.277	0.14159
Flower	Metschnikowia reukaufii	1	0.0242	0.1446
Soil/Plant Matter	Kazachstania martiniae	2	0.2496	0.14516
Fruit/Leaves	Rhodotorula kratochvilovae	1	0.0247	0.14516
Flower	Cystofilobasidium infirmominatum	1	0.0265	0.152589
Pine Cone	Pichia galeiformis	1	0.0263	0.152589
Humus	Schwanniomyces polymorphus	1	0.0269	0.152589
Fruit/Leaves	Debaryomyces nepalensis	1	0.0271	0.153
Compost	Saccharomyces paradoxus	1	0.027	0.153
Soil/Twigs/Fungus	Pichia manshurica	1	0.0275	0.154044
Fruit	Candida albicans	2	0.2944	0.159534
Humus	Cryptococcus victoriae	1	0.0291	0.161065
Soil/Plant Matter	Mrakiella cryoconiti	1	0.0299	0.163671
Soil	Candida vartiovaarae	3	0.9663	0.165712
Fruit	Cryptococcus flavescens	3	0.7249	0.165712
Leaves	Pichia membranifaciens	3	0.7293	0.165712
Plant Matter	Vishniacozyma dimennae	1	0.0311	0.165712
Fungus	Pichia fermentans	3	0.7344	0.170302
Bark	Tausonia pullulans	5	1.9872	0.171675
Soil	Barnettozyma californica	5	2.2593	0.171889
Duff	Candida californica	1	0.0383	0.171889
Sand	Candida glabrata	1	0.0381	0.171889
Duff	Candida intermedia	1	0.0354	0.171889
Plant Matter	Candida montana	1	0.0338	0.171889
Soil/Plant Matter	Candida pseudoglaebosa	1	0.0339	0.171889
Duff	Coniochaeta hoffmannii	1	0.0374	0.171889
Flower	Cryptococcus victoriae	1	0.0347	0.171889
Bark	Cryptococcus wisconsinensis	2	0.3914	0.171889
Duff	Cystofilobasidium macarens	1	0.0354	0.171889
Pine Cone	Hanseniaspora sp.	1	0.0392	0.171889
Duff	Isaria sp.	1	0.0356	0.171889
Soil	Kazachstania kunashirensis	3	0.9759	0.171889
Duff	Kazachstania martiniae	4	1.3062	0.171889
Pine Cone	Kuraishia molischiana	1	0.0351	0.171889
Plant Matter	Lachancea thermotolerans	4	1.2728	0.171889
Lichen	Lecythophora sp.	1	0.0346	0.171889
Twigs	Metschnikowia viticola	1	0.0381	0.171889
Fruit/Leaves	Nakazawaea molendini-olei	1	0.0378	0.171889
Plant Matter	Ogataea polymorpha	1	0.0353	0.171889
Sand	Rhodotorula babjevae	1	0.0391	0.171889
Duff	Rhodotorula graminis	1	0.0374	0.171889
Twigs	Rhodotorula mucilaginosa	1	0.0383	0.171889
Bark	Scheffersomyces cyptocercus	2	0.4061	0.171889
Duff	Trichosporon japonicum	1	0.0384	0.171889
Bark	Wickerhamomyces hampshirensis	2	0.4006	0.171889
Leaves	Cystofilobasidium capitatum	11	6.2505	0.174777
Leaves/Bark	Cryptococcus sp.	1	0.041	0.175687
Seed	Rhodosporidiobolus colostri	1	0.0414	0.175687
Soil	Candida pseudolambica	5	2.2676	0.17807
Wood	Candida tropicalis	1	0.0432	0.178925
Fruit	Pichia kluyveri	2	0.3604	0.178925
Soil/Grass/Twigs	Wickerhamomyces anomalus	1	0.0432	0.179134
Flower/Leaves	Pichia manshurica	1	0.0445	0.18396
Seed	Pichia kudriavzevii	1	0.0457	0.185389
Grass	Wickerhamomyces anomalus	1	0.0462	0.186802
Fruit	Candida pseudoglaebosa	2	0.3624	0.188612
Pine Cone	Mrakiella cryoconiti	1	0.0482	0.193683
Leaves/Bark	Cryptococcus flavescens	1	0.0479	0.194208
Pine Cone	Cyberlindnera veronae	1	0.0495	0.194837
Seed	Hanseniaspora uvarum	2	0.369	0.194837
Plant Matter	Aureobasidium pullulans	2	0.3703	0.201364
Twigs	Papiliotrema flavescens	1	0.0516	0.201436
Bulb	Curvibasidium cygneicollum	1	0.0534	0.206267
Nut	Suhomyces ambrosiae	1	0.0538	0.209072
Moss	Candida inconspicua	1	0.0567	0.213436
Pine Cone	Cryptococcus pinus	1	0.0565	0.213436
Soil/Grass/Twigs	Cyberlindnera saturnus	1	0.0567	0.213436
Humus	Mrakia blollopis	1	0.0565	0.213436
Moss	Ogataea naganishii	1	0.0557	0.213436
Fruit/Leaves	Pichia kluyveri	1	0.0564	0.213436
Fungus	Blastobotrys buckinghamii	1	0.0596	0.21521
Fungus	Candida derodonti	1	0.0617	0.21521
Nut	Candida mycetangii	1	0.0642	0.21521
Soil	Candida railenensis	16	11.302	0.21521
Fungus	Cryptococcus filicatus	1	0.0637	0.21521
Fungus	Cryptococcus musci	1	0.0615	0.21521
Fruit	Cryptococcus victoriae	2	0.4296	0.21521
Plant Matter	Cyberlindnera fabianii	1	0.0645	0.21521
Fruit/Leaves	Geotrichum candidum	1	0.0598	0.21521
Soil/Bark	Hanseniaspora vineae	1	0.0654	0.21521
Fungus	Hyphopichia pseudoburtonii	1	0.0584	0.21521
Flotsam	Lachancea kluyveri	1	0.0614	0.21521
Needles	Lecythophora sp.	1	0.0638	0.21521
Bark	Metschnikowia pulcherrima spp. complex	15	10.0946	0.21521
Nut	Pichia kluyveri	1	0.0651	0.21521
Lichen	Pichia manshurica	1	0.0651	0.21521
Sand	Scheffersomyces spartinae	1	0.0611	0.21521
Sand	Schwanniomyces vanrijiae	1	0.0633	0.21521
Fungus	Sugiyamaella chiloensis	1	0.0587	0.21521
Fungus	Suhomyces anneliseae	1	0.0611	0.21521
Fungus	Suhomyces vadensis	1	0.0593	0.21521
Twigs	Teunomyces carpophila	1	0.0589	0.21521
Wood	Teunomyces carpophila	1	0.0634	0.21521
Fungus	Vanrija humicola	2	0.4246	0.21521
Pine Cone	Yamadazyma mexicana	1	0.0633	0.21521
Plant Matter	Ambrosiozyma oregonensis	1	0.066	0.218185
Fungus	Holtermanniella festucosa	1	0.0651	0.218185
Fruit	Lachancea sp.	1	0.0657	0.218185
Fungus	Hanseniaspora opuntiae	1	0.0664	0.219489
Fruit	Candida argentea	1	0.0713	0.220047
Needles	Candida santamariae	1	0.0705	0.220047
Fruit	Cryptococcus saitoi	1	0.0706	0.220047
Bark	Kluyveromyces marxianus	5	2.3683	0.220047
Fruit	Mrakia curviuscula	1	0.0673	0.220047
Plant Matter	Mrakia robertii	1	0.0688	0.220047
Fungus	Nakazawaea holstii	3	0.9784	0.220047
Fruit	Ogataea pini	1	0.0703	0.220047
Plant Matter	Papiliotrema wisconsinensis	1	0.0708	0.220047
Plant Matter	Piskurozyma taiwanensis	1	0.0709	0.220047
Pine Cone	Rhodotorula fujisanensis	1	0.0726	0.220047
Moss	Rhodotorula glutinis	1	0.0725	0.220047
Duff	Rhodotorula kratochvilovae	1	0.0723	0.220047
Fruit	Rhodotorula sp.	1	0.0695	0.220047
Leaves/Bark	Wickerhamomyces anomalus	1	0.0731	0.220047
Soil/Grass	Wickerhamomyces anomalus	1	0.0721	0.220047
Fruit	Rhodosporidium sp.	1	0.0731	0.224006
Fruit	Dothiora oleae	1	0.0737	0.224879
Fruit	Metschnikowia bicuspidata	1	0.0748	0.227265
Fruit	Naganishia friedmannii	1	0.0752	0.227512
Fruit	Oberwinklerozyma straminea	1	0.0758	0.228359
Duff	Pichia galeiformis	1	0.0785	0.2301
Duff	Coniochaeta ligniaria	1	0.0796	0.232722
Duff	Goffeauzyma gastrica	1	0.0803	0.233161
Nut	Schwanniomyces polymorphus	1	0.0815	0.233161
Soil/Grass	Meyerozyma caribbica	1	0.0815	0.233968
Sand	Rhodotorula glutinis	1	0.0847	0.240057
Bark	Leotiomycetes sp.	4	1.7758	0.243755
Sawdust	Kluyveromyces lactis	1	0.0879	0.24888
Leaves	Candida silvanorum	1	0.0871	0.252802
Soil	Cryptococcus gastricus	4	1.9357	0.253931
Leaves	Curvibasidium cygneicollum	4	1.7364	0.253931
Soil	Schwanniomyces pseudopolymorphus	4	1.9349	0.255205
Moss	Papiliotrema flavescens	1	0.0928	0.256469
Leaves	Dothiora sorbi	1	0.0907	0.258007
Leaves	Cryptococcus aquaticus	1	0.0924	0.260765
Leaves	Sporidiobolales sp.	1	0.0924	0.260765
Leaves	Cystofilobasidium macerans	1	0.0939	0.263955
Bark	Kwoniella betulae	2	0.5719	0.26684
Bark	Kluyveromyces dobzhanskii	6	3.3445	0.268995
Fungus	Metschnikowia pulcherrima spp. complex	6	3.1625	0.268995
Leaves	Rhodotorula fujisanensis	2	0.5543	0.268995
Plant Matter	Pichia sp.	1	0.1008	0.269335
Soil	Candida coipomoensis	2	0.6488	0.269877
Needles	Candida sp.	1	0.1073	0.269877
Fruit/Leaves	Cryptococcus sp.	1	0.1056	0.269877
Pine Cone	Cryptococcus sp.	1	0.1071	0.269877
Soil	Cyberlindnera misumaiensis	2	0.6461	0.269877
Bark	Hanseniaspora osmophila	3	1.2032	0.269877
Bark	Hanseniaspora vineae	7	4.1863	0.269877
Soil	Holtermanniella takashimae	2	0.639	0.269877
Bark	Kodamaea meredithiae	2	0.5951	0.269877
Soil	Lachancea nothofagi	3	1.303	0.269877
Bark	Lachancea quebecensis	2	0.5995	0.269877
Flotsam	Lachancea thermotolerans	1	0.1022	0.269877
Plant Matter	Metschnikowia sp.	1	0.1027	0.269877
Fruit	Pichia membranifaciens	2	0.5745	0.269877
Soil/Grass	Saccharomyces cerevisiae	1	0.1038	0.269877
Soil	Torulaspora microellipsoides	2	0.6479	0.269877
Seed	Wickerhamomyces anomalus	1	0.1075	0.269877
Soil	Wickerhamomyces onychis	3	1.2954	0.269877
Soil/Grass/Twigs	Saccharomyces paradoxus	1	0.1092	0.271217
Duff	Cyberlindnera culbertsonii	1	0.1102	0.273825
Soil/Plant Matter	Lachancea fermentati	1	0.114	0.273825
Duff	Lachancea quebecensis	1	0.1125	0.273825
Duff	Pichia sp.	1	0.1114	0.273825
Soil	Saccharomyces cerevisiae	10	6.7916	0.273825
Flotsam	Saccharomyces paradoxus	1	0.1139	0.273825
Moss	Teunomyces carpophila	1	0.1145	0.273825
Fruit/Leaves	Cryptococcus flavescens	1	0.118	0.281106
Fungus	Cryptococcus pseudolongus	1	0.1188	0.286592
Seed	Curvibasidium cygneicollum	1	0.123	0.286592
Fungus	Cryptococcus surugaensis	1	0.1212	0.287786
Needles	Kluyveromyces marxianus	1	0.1226	0.287786
Soil/Bark	Lachancea thermotolerans	1	0.1223	0.287786
Moss	Lecythophora sp.	1	0.1261	0.287786
Fungus	Papiliotrema wisconsinensis	1	0.1216	0.287786
Fungus	Sugiyamaella paludigena	1	0.1214	0.287786
Fungus	Candida glabrata	1	0.1234	0.290907
Fungus	Vanrija albida	1	0.1255	0.290907
Wood	Kluyveromyces marxianus	1	0.1287	0.292091
Fruit	Rhodotorula nothofagi	3	1.225	0.294944
Fruit/Leaves	Candida sp.	1	0.1306	0.296585
Plant Matter	Schizosaccharomyces japonicus	1	0.1331	0.302736
Seed	Hanseniaspora vineae	1	0.137	0.305051
Soil	Debaryomyces hansenii	5	2.9147	0.305696
Pine Cone	Candida sp.	1	0.1392	0.309014
Soil/Grass/Twigs	Hanseniaspora uvarum	1	0.1393	0.309014
Pine Cone	Kluyveromyces marxianus	1	0.1407	0.309014
Plant Matter	Metschnikowia reukaufii	1	0.1386	0.309014
Fruit/Leaves	Mrakia blollopis	1	0.1419	0.309014
Fruit	Suhomyces bolitotheri	2	0.6411	0.309014
Wood	Scheffersomyces ergatensis	1	0.1425	0.310093
Leaves	Candida santamariae	2	0.6515	0.311396
Fruit	Kwoniella heveanensis	1	0.1408	0.312375
Fruit	Leucosporidium scottii	2	0.6597	0.312375
Pine Cone	Mrakia blollopis	1	0.1457	0.312518
Fruit	Starmerella bombicola	1	0.143	0.314933
Soil/Plant Matter	Saccharomyces cerevisiae	1	0.1493	0.316653
Duff	Candida tropicalis	1	0.1495	0.319041
Duff	Candida albicans	1	0.1523	0.320286
Sand	Vanrija humicola	1	0.151	0.321749
Needles	Nakazawaea holstii	1	0.1553	0.327008
Sap	Candida railenensis	1	0.1586	0.327324
Moss	Nakazawaea anatomiae/populi spp. complex	1	0.159	0.329641
Bark	Mrakia frigida	3	1.4086	0.333052
Flower/Leaves	Candida sake	1	0.1624	0.33342
Fungus	Candida sp.	2	0.6885	0.33342
Nut	Scheffersomyces ergatensis	1	0.1617	0.333932
Nut	Hanseniaspora uvarum	2	0.7033	0.335014
Twigs	Lachancea fermentati	1	0.1643	0.335014
Soil	Mrakia blollopis	6	3.8827	0.335014
Plant Matter	Yamadazyma mexicana	1	0.1668	0.337468
Moss	Debaryomyces hansenii	1	0.1673	0.339743
Soil/Grass	Kazachstania martiniae	1	0.1687	0.339743
Plant Matter	Cryptococcus pinus	1	0.172	0.342591
Needles	Rhodotorula nothofagi	1	0.1744	0.34585
Moss	Tausonia pullulans	1	0.1752	0.347166
Soil	Candida sake	16	12.6446	0.348688
Moss	Mrakia sp.	3	1.4304	0.353812
Duff	Candida boidinii	1	0.1861	0.354545
Soil/Grass	Candida sake	1	0.1807	0.354545
Bulb	Cystofilobasidium capitatum	1	0.1814	0.354545
Grass	Cystofilobasidium capitatum	1	0.1806	0.354545
Leaves	Leucosporidium fellii	1	0.1793	0.354545
Sand	Leucosporidium scottii	1	0.1873	0.354545
Bark	Metschnikowia viticola	2	0.7769	0.354545
Leaves	Pichia terricola	1	0.1772	0.354545
Leaves	Piskurozyma taiwanensis	1	0.1819	0.354545
Leaves	Saturnispora zaruensis	1	0.1781	0.354545
Leaves	Suhomyces xylopsoci/prunicola/pyralidae	1	0.1797	0.354545
Fruit/Leaves	Teunomyces cretensis/kruisii spp. complex	1	0.1807	0.354545
Leaves	Zygosaccharomyces florentinus	1	0.1814	0.354545
Leaves	Groenewaldozyma salmanticensis	1	0.1841	0.358428
Leaves	Pueraria montana	1	0.1879	0.363103
Fungus	Candida savonica	1	0.1922	0.365091
Nut	Nakazawaea holstii	1	0.1995	0.365091
Bark	Cyberlindnera veronae	2	0.7973	0.365246
Plant Matter	Schwanniomyces polymorphus	1	0.1973	0.365246
Lichen	Lachancea thermotolerans	1	0.199	0.365624
Plant Matter	Cryptococcus victoriae	1	0.1976	0.366
Soil	Candida boidinii	3	1.6066	0.3723
Fruit	Candida germanica	1	0.2092	0.3723
Bark	Candida subhashii	1	0.1954	0.3723
Bark	Cryptococcus carnescens	1	0.2009	0.3723
Bark	Cryptococcus cuniculi	1	0.1993	0.3723
Bark	Cyberlindnera japonica	1	0.1935	0.3723
Needles	Cyberlindnera saturnus	1	0.2233	0.3723
Bark	Cyberlindnera suaveolens	1	0.1998	0.3723
Sawdust	Cystofilobasidium capitatum	1	0.2208	0.3723
Bark	Cystofilobasidium sp.	1	0.1979	0.3723
Bark	Fibulobasidium inconspicuum	1	0.1973	0.3723
Fruit	Hanseniaspora sp.	1	0.2191	0.3723
Needles	Hanseniaspora vineae	1	0.2086	0.3723
Bark	Hypocrea lixii	1	0.2023	0.3723
Bark	Kuraishia ogatae	1	0.1967	0.3723
Bark	Lachancea lanzarotensis	1	0.1945	0.3723
Leaves	Leucosporidium scottii	2	0.7976	0.3723
Fruit/Leaves	Meyerozyma caribbica	1	0.2111	0.3723
Nut	Meyerozyma caribbica	1	0.2228	0.3723
Flower/Leaves	Mrakia gelida	1	0.2022	0.3723
Bark	Ogataea zsoltii	1	0.193	0.3723
Bark	Phaeoacremonium rubrigenum	1	0.2008	0.3723
Moss	Pichia manshurica	1	0.2203	0.3723
Bark	Pichia occidentalis	1	0.196	0.3723
Bark	Rhodosporidium babjevae	1	0.2035	0.3723
Fruit/Leaves	Rhodotorula nothofagi	1	0.2079	0.3723
Duff	Saccharomyces cerevisiae	2	0.7948	0.3723
Lichen	Saccharomyces paradoxus	1	0.2193	0.3723
Bark	Saturnispora dispora	1	0.2044	0.3723
Bark	Suhomyces atakaporum	1	0.2041	0.3723
Bark	Sydowia polyspora	2	0.8164	0.3723
Bark	Talaromyces amestolkiae	1	0.2015	0.3723
Bark	Tremella encephala	1	0.1967	0.3723
Bark	Tremella moriformis	1	0.2003	0.3723
Bark	Wickerhamomyces hampsirensis	1	0.1936	0.3723
Fruit	Kwoniella shandongensis	1	0.2228	0.373896
Bark	Saccharomyces uvarum	1	0.2064	0.374035
Humus	Mrakia gelida	1	0.2318	0.377064
Fruit	Pichia fermentans	2	0.868	0.378456
Duff	Schwanniomyces pseudopolymorphus	1	0.233	0.38128
Fungus	Rhodotorula glutinis	1	0.2386	0.394494
Wood	Cyberlindnera saturnus	1	0.2477	0.394579
Soil/Bark	Mrakia sp.	1	0.2467	0.400732
Sap	Hanseniaspora uvarum	1	0.2521	0.40187
Fungus	Scheffersomyces shehatae	1	0.2478	0.403179
Fungus	Lachancea thermotolerans/quebecensis spp. complex	1	0.2561	0.411923
Moss	Mrakia gelida	2	0.9242	0.412494
Plant Matter	Candida boleticola	1	0.2685	0.419475
Flower/Leaves	Cystofilobasidium capitatum	1	0.2656	0.419475
Duff	Lecythophora sp.	1	0.2701	0.419475
Flower	Metschnikowia pulcherrima spp. complex	1	0.2711	0.419475
Soil	Cyberlindnera culbertsonii	2	0.9639	0.420021
Moss	Teunomyces cretensis/kruisii spp. complex	1	0.2786	0.428574
Leaves	Kwoniella betulae	1	0.272	0.429616
Soil/Plant Matter	Candida sake	1	0.2818	0.430987
Duff	Cystofilobasidium capitatum	4	2.5532	0.430987
Leaves	Mrakiella aquatica	1	0.2722	0.430987
Bark	Nakazawaea anatomiae/populi spp. complex	3	1.7754	0.431841
Leaves	Hanseniaspora sp.	1	0.2732	0.432852
Fruit	Metschnikowia reukaufii	1	0.2795	0.432852
Leaves	Candida germanica	1	0.2783	0.433001
Fruit	Metschnikowia viticola	1	0.2804	0.433001
Bark	Cystofilobasidium infirmominatum	2	0.992	0.435523
Flotsam	Torulaspora delbrueckii	1	0.2843	0.435523
Bark	Debaryomyces hansenii	3	1.7956	0.444604
Plant Matter	Nakazawaea anatomiae/populi spp. complex	1	0.3016	0.444604
Bark	Yamadazyma mexicana	2	1.0002	0.445576
Fruit	Mrakiella cryoconiti	1	0.2957	0.445872
Leaves	Aureobasidium pullulans	2	0.9994	0.449686
Moss	Lachancea fermentati	1	0.3035	0.451141
Plant Matter	Leucosporidium scottii	1	0.3111	0.455425
Sand	Lachancea fermentati	1	0.3311	0.477664
Plant Matter	Cryptococcus flavescens	1	0.3326	0.478878
Soil	Kluyveromyces dobzhanskii	7	5.4995	0.479258
Leaves/Bark	Mrakia sp.	1	0.3482	0.494015
Twigs	Candida railenensis	1	0.3501	0.494232
Needles	Kazachstania martiniae	1	0.3543	0.494232
Leaves	Pichia fermentans	2	1.0957	0.494232
Leaves	Pichia manshurica	2	1.0925	0.494232
Flower	Cystofilobasidium capitatum	1	0.3573	0.495715
Fruit	Metschnikowia pulcherrima spp. complex	5	3.6968	0.497029
Soil	Aureobasidium sp.	1	0.3287	0.497833
Soil	Candida friedrichii	1	0.3273	0.497833
Soil	Candida jaroonii	1	0.3272	0.497833
Soil	Candida melibiosica	1	0.3204	0.497833
Leaves	Candida norvegica	1	0.367	0.497833
Soil	Candida pseudorhagii	1	0.3291	0.497833
Soil	Caulerpa cupressoides	1	0.318	0.497833
Soil	Cryptococcus heveanensis	1	0.3181	0.497833
Soil	Cryptococcus podzolicus	1	0.326	0.497833
Soil	Cryptococcus tahquamenonensis	1	0.3264	0.497833
Soil	Cystofilobasidium mecerans	1	0.3238	0.497833
Soil	Kazachstania aerobia	1	0.3218	0.497833
Plant Matter	Kazachstania martiniae	2	1.1558	0.497833
Soil	Kloeckera lindneri	1	0.3262	0.497833
Soil	Kluyveromyces lactis	10	8.4009	0.497833
Soil	Lachancea thermotolerans	14	12.2789	0.497833
Twigs	Lachancea thermotolerans	1	0.3749	0.497833
Soil	Leucosporidium drummii	1	0.3188	0.497833
Leaves	Metschnikowia pulcherrima spp. complex	6	4.6729	0.497833
Sand	Meyerozyma caribbica	1	0.3705	0.497833
Soil	Mrakia aquatica	1	0.3278	0.497833
Soil/Plant Matter	Mrakia gelida	1	0.3756	0.497833
Soil	Nakazawaea sp.	1	0.3197	0.497833
Soil	Ogataea sp.	1	0.3254	0.497833
Soil	Phenoliferia glacialis	1	0.3258	0.497833
Soil	Rhodosporidiobolus poonsookiae	1	0.32	0.497833
Leaves	Rhodotorula mucilaginosa	1	0.3674	0.497833
Soil	Rhodotorula nothofagii	1	0.3223	0.497833
Soil	Rhodotorula paludigena	1	0.3272	0.497833
Soil	Scheffersomyces stipitis	1	0.3249	0.497833
Wood	Torulaspora delbrueckii	2	1.1569	0.497833
Soil	Trichosporon asahii	1	0.3158	0.497833
Soil	Trichosporon xylopini	1	0.3128	0.497833
Soil	Vanrija musci	1	0.3273	0.497833
Wood	Lachancea thermotolerans	1	0.4019	0.50297
Bark	Cryptococcus gastricus	2	1.1834	0.5049
Soil	Solicoccozyma aeria	1	0.3354	0.5049
Bark	Teunomyces carpophila	2	1.1726	0.5049
Plant Matter	Kluyveromyces marxianus	1	0.4066	0.507733
Fruit/Leaves	Candida railenensis	1	0.4106	0.50936
Soil	Cystofilobasidium capitatum	24	22.0095	0.509936
Wood	Candida sake	1	0.4154	0.515419
Moss	Cystofilobasidium capitatum	2	1.2298	0.519097
Needles	Saccharomyces paradoxus	1	0.423	0.519798
Bark	Cryptococcus surugaensis	1	0.3907	0.520496
Fungus	Candida santamariae	1	0.4276	0.526282
Fruit	Cystofilobasidium capitatum	6	4.8764	0.526282
Bark	Lachancea waltii	1	0.3984	0.526282
Bark	Leucosporidium fellii	1	0.3969	0.526282
Duff	Pichia fermentans	1	0.4407	0.526282
Pine Cone	Candida railenensis	1	0.4448	0.527083
Bark	Candida sake	9	7.7158	0.527083
Bark	Coniochaeta ligniaria	1	0.4022	0.527083
Duff	Kluyveromyces marxianus	1	0.4464	0.527083
Duff	Pichia manshurica	1	0.442	0.527462
Bark	Ambrosiozyma oregonensis	1	0.4048	0.527783
Bark	Sugiyamaella lignohabitans	1	0.405	0.527783
Fruit	Rhodotorula fujisanensis	1	0.4386	0.528015
Plant Matter	Scheffersomyces ergatensis	1	0.4474	0.52882
Fruit	Rhodosporidiobolus colostri	1	0.4442	0.5355
Leaves	Candida boidinii	1	0.4539	0.537289
Sand	Cyberlindnera saturnus	1	0.4695	0.538564
Leaves	Pichia kluyveri	1	0.4548	0.538564
Nut	Lachancea thermotolerans	1	0.4749	0.542327
Soil	Candida norvegica	2	1.2825	0.548204
Soil	Rhodotorula mucilaginosa	2	1.2896	0.549383
Soil/Plant Matter	Cystofilobasidium capitatum	1	0.4975	0.556864
Bark	Nakazawaea holstii	4	3.1685	0.556864
Duff	Scheffersomyces ergatensis	1	0.4877	0.556864
Soil	Scheffersomyces shehatae	2	1.2987	0.556864
Soil/Grass	Torulaspora delbrueckii	1	0.4886	0.56124
Leaves	Hanseniaspora uvarum	6	5.1186	0.5621
Fruit	Candida pseudolambica	1	0.4959	0.56367
Twigs	Metschnikowia pulcherrima spp. complex	1	0.5016	0.56367
Soil	Mrakia frigida	3	2.2552	0.566607
Duff	Lachancea thermotolerans	2	1.3923	0.566625
Soil	Vanrija humicola	3	2.2763	0.566625
Soil	Candida santamariae	3	2.2659	0.568986
Soil	Lachancea fermentati	6	5.1884	0.576448
Plant Matter	Nakazawaea holstii	1	0.5361	0.580849
Bark	Barnettozyma californica	2	1.4048	0.584244
Plant Matter	Saccharomyces paradoxus	2	1.4492	0.584244
Leaves	Hanseniaspora osmophila	1	0.5353	0.585179
Duff	Teunomyces cretensis/kruisii spp. complex	1	0.5564	0.592675
Fungus	Leucosporidium scottii	1	0.5537	0.592865
Leaves	Rhodosporidiobolus colostri	1	0.5421	0.592865
Soil/Plant Matter	Mrakia sp.	1	0.5562	0.594048
Leaves	Teunomyces carpophila	1	0.5543	0.595362
Lichen	Torulaspora delbrueckii	1	0.5665	0.6006
Plant Matter	Kluyveromyces dobzhanskii	1	0.578	0.60095
Fruit	Hanseniaspora vineae	2	1.4957	0.602648
Fruit	Saccharomyces cerevisiae	2	1.5047	0.605957
Duff	Wickerhamomyces anomalus	1	0.5928	0.614363
Nut	Metschnikowia pulcherrima spp. complex	1	0.618	0.624347
Bark	Mrakia sp.	16	15.3084	0.625051
Plant Matter	Curvibasidium cygneicollum	1	0.6301	0.633107
Bark	Candida savonica	1	0.6019	0.642206
Fruit	Cryptococcus sp.	1	0.6406	0.642206
Pine Cone	Metschnikowia pulcherrima spp. complex	1	0.6363	0.642206
Bark	Metschnikowia sp.	1	0.5958	0.642206
Leaves	Mrakia frigida	1	0.6363	0.642206
Bark	Mrakiella aquatica	1	0.597	0.642206
Bark	Nakazawaea molendini-olei	1	0.5917	0.642206
Bark	Ogataea naganishii	1	0.5903	0.642206
Leaves	Pichia kudriavzevii	1	0.6369	0.642206
Fruit	Leotiomycetes sp.	1	0.6473	0.642338
Bark	Candida germanica	1	0.6101	0.645215
Soil	Mrakia gelida	17	16.4927	0.645215
Fruit/Leaves	Hanseniaspora uvarum	1	0.6684	0.648213
Duff	Meyerozyma caribbica	1	0.6897	0.657714
Plant Matter	Saccharomyces cerevisiae	1	0.702	0.66614
Moss	Candida sake	1	0.7088	0.669763
Soil	Geotrichum candidum	2	1.61	0.669763
Plant Matter	Hanseniaspora vineae	1	0.7083	0.669763
Leaves	Candida boleticola	1	0.7297	0.68141
Soil	Candida parapsilosis	1	0.655	0.68141
Soil	Cryptococcus pseudolongus	1	0.6455	0.68141
Bark	Curvibasidium cygneicollum	4	3.7836	0.68141
Plant Matter	Cyberlindnera saturnus	1	0.7574	0.68141
Soil	Goffeauzyma gastrica	1	0.6353	0.68141
Soil	Groenewaldozyma salmanticensis	1	0.649	0.68141
Soil	Kwoniella heveanensis	1	0.6481	0.68141
Soil	Lachancea waltii	1	0.6358	0.68141
Fungus	Mrakia blollopis	1	0.7439	0.68141
Soil	Mrakia robertii	1	0.6532	0.68141
Twigs	Mrakia sp.	1	0.7528	0.68141
Soil	Naganishia albida	1	0.6489	0.68141
Fungus	Pichia manshurica	1	0.7336	0.68141
Soil	Pichia terricola	1	0.6516	0.68141
Soil	Pueraria montana	1	0.6356	0.68141
Soil	Starmerella bombicola	1	0.6515	0.68141
Soil	Sugiyamaella paludigena	1	0.6487	0.68141
Fruit	Tausonia pullulans	1	0.7351	0.68141
Seed	Torulaspora delbrueckii	1	0.713	0.68141
Soil	Vanrija albida	1	0.6526	0.68141
Soil	Zygosaccharomyces florentinus	1	0.6425	0.68141
Bark	Candida railenensis	7	6.9215	0.683878
Soil	Meyerozyma caribbica	6	5.8093	0.683878
Sand	Candida sake	1	0.8106	0.693899
Bark	Cryptococcus sp.	2	1.7961	0.693899
Duff	Mrakia sp.	3	2.8905	0.693899
Sand	Lachancea thermotolerans	1	0.7974	0.69455
Leaves	Hanseniaspora vineae	2	1.8858	0.706995
Plant Matter	Hanseniaspora uvarum	2	1.8991	0.707743
Duff	Mrakia gelida	2	1.9124	0.708366
Bark	Lachancea thermotolerans/quebecensis spp. complex	1	0.7849	0.71021
Bark	Candida tropicalis	1	0.7832	0.712291
Bark	Mrakiella cryoconiti	1	0.7859	0.715949
Bark	Scheffersomyces shehatae	1	0.7961	0.718136
Bark	Candida norvegica	1	0.8041	0.719464
Bark	Schizosaccharomyces japonicus	1	0.8036	0.726122
Soil	Cryptococcus sp.	3	2.9233	0.729343
Moss	Torulaspora delbrueckii	2	1.9856	0.729343
Bark	Cryptococcus flavescens	2	1.9486	0.731459
Fruit/Leaves	Mrakia sp.	1	0.9107	0.731459
Sand	Saccharomyces paradoxus	1	0.9118	0.733232
Leaves	Saccharomyces eubayanus	1	0.9142	0.74436
Soil	Hanseniaspora osmophila	2	1.9329	0.748502
Nut	Mrakia sp.	1	0.9625	0.750655
Soil	Rhodosporidiobolus colostri	2	1.9335	0.750655
Duff	Kluyveromyces lactis	1	0.9628	0.751604
Pine Cone	Mrakia sp.	1	0.951	0.751604
Bark	Lachancea fermentati	3	3.1637	0.76259
Moss	Hanseniaspora uvarum	1	1.0387	0.775793
Leaves	Lachancea kluyveri	2	2.1837	0.781493
Fungus	Rhodotorula nothofagi	1	1.0367	0.782445
Bark	Aureobasidium pullulans	2	2.1748	0.789642
Bark	Candida sp.	2	2.1732	0.789642
Soil	Saccharomyces eubayanus	3	3.2252	0.791164
Needles	Torulaspora delbrueckii	1	1.0772	0.796439
Soil	Candida inconspicua	1	0.9636	0.80075
Soil	Candida savonica	1	0.9677	0.80075
Soil	Metschnikowia sp.	1	0.9697	0.80075
Soil	Scheffersomyces spartinae	1	0.978	0.80075
Soil	Schwanniomyces vanrijiae	1	0.9599	0.80075
Soil	Zygowilliopsis californica	1	0.9626	0.80075
Soil	Kodamaea meredithiae	1	0.9746	0.801395
Soil	Nakazawaea molendini-olei	1	0.9707	0.801395
Soil	Mrakiella aquatica	1	0.9745	0.802411
Plant Matter	Candida railenensis	1	1.1628	0.802789
Soil	Lachancea kluyveri	7	7.7416	0.802789
Soil	Pichia sp.	1	0.9787	0.802789
Sand	Hanseniaspora uvarum	1	1.1906	0.808625
Leaves	Candida sake	3	3.5498	0.810424
Leaves	Kluyveromyces lactis	2	2.3963	0.810459
Leaves	Trichosporon porosum	1	1.1675	0.810459
Plant Matter	Torulaspora delbrueckii	3	3.6218	0.821728
Bark	Cystofilobasidium capitatum	12	13.438	0.822578
Soil	Lecythophora sp.	2	2.2606	0.822578
Fruit	Mrakia gelida	3	3.6453	0.822578
Bark	Mrakia blollopis	2	2.3881	0.823314
Duff	Candida railenensis	1	1.2894	0.830053
Fungus	Hanseniaspora vineae	1	1.2947	0.831946
Bark	Rhodotorula fujisanensis	1	1.1842	0.831946
Bark	Schwanniomyces pseudopolymorphus	1	1.1914	0.832436
Bark	Schwanniomyces polymorphus	1	1.1956	0.835065
Plant Matter	Candida sake	1	1.3227	0.835211
Fungus	Saccharomyces paradoxus	2	2.6677	0.852309
Leaves	Teunomyces cretensis/kruisii spp. complex	1	1.3775	0.852877
Soil	Teunomyces cretensis/kruisii spp. complex	4	4.8495	0.855457
Bark	Trichosporon porosum	2	2.5903	0.855459
Sand	Cystofilobasidium capitatum	1	1.4252	0.863918
Fruit	Lachancea thermotolerans	2	2.7588	0.863918
Bark	Saccharomyces paradoxus	7	8.5114	0.863918
Bark	Candida pseudolambica	1	1.375	0.864072
Duff	Candida sake	1	1.4604	0.864072
Fungus	Lachancea kluyveri	1	1.4867	0.864072
Soil	Pichia membranifaciens	2	2.5818	0.864072
Duff	Torulaspora delbrueckii	3	4.0413	0.864072
Leaves	Wickerhamomyces anomalus	1	1.4394	0.864072
Soil	Candida albicans	1	1.2915	0.864148
Soil	Lachancea thermotolerans/quebecensis spp. complex	1	1.2916	0.864148
Bark	Vanrija humicola	1	1.385	0.864148
Fruit	Candida sake	2	2.8349	0.864235
Bark	Lecythophora sp.	1	1.3887	0.864235
Leaves	Nakazawaea holstii	1	1.4692	0.865316
Bark	Lachancea thermotolerans	6	7.5502	0.867994
Soil	Pichia manshurica	3	3.8631	0.867994
Soil	Schizosaccharomyces japonicus	1	1.3031	0.867994
Leaves	Kluyveromyces dobzhanskii	1	1.5623	0.873759
Fungus	Kluyveromyces lactis	1	1.5834	0.873759
Sand	Mrakia sp.	1	1.6109	0.873759
Duff	Saccharomyces paradoxus	1	1.6214	0.873759
Soil	Wickerhamomyces anomalus	4	5.1805	0.880097
Bark	Candida boleticola	1	1.5785	0.888272
Bark	Kazachstania servazzii	1	1.5876	0.888272
Plant Matter	Metschnikowia pulcherrima spp. complex	1	1.6955	0.888272
Bark	Mrakia gelida	8	10.1353	0.888272
Plant Matter	Mrakia gelida	1	1.6976	0.888272
Bark	Pichia membranifaciens	1	1.5899	0.889187
Fruit	Lachancea kluyveri	1	1.7341	0.894048
Fungus	Mrakia gelida	2	3.1682	0.896443
Soil	Candida pseudoglaebosa	1	1.6087	0.907194
Soil	Cystofilobasidium infirmominatum	1	1.6163	0.907194
Soil	Yamadazyma mexicana	1	1.6106	0.907194
Soil	Hanseniaspora vineae	5	6.8045	0.910112
Duff	Metschnikowia pulcherrima spp. complex	1	1.9077	0.910112
Leaves	Saccharomyces cerevisiae	1	1.9248	0.916476
Bark	Leucosporidium scottii	1	1.7946	0.918497
Leaves	Lachancea thermotolerans	2	3.4672	0.92473
Bark	Rhodotorula nothofagi	2	3.3579	0.92473
Soil	Tausonia pullulans	2	3.2131	0.92778
Soil	Metschnikowia pulcherrima spp. complex	13	16.4846	0.928515
Duff	Hanseniaspora uvarum	1	2.0754	0.930817
Fungus	Kazachstania martiniae	1	2.1536	0.935309
Fungus	Candida railenensis	1	2.1642	0.937804
Soil	Rhodotorula fujisanensis	1	1.9336	0.941333
Soil	Cryptococcus victoriae	1	1.9566	0.941835
Fungus	Lachancea thermotolerans	1	2.3533	0.950025
Fungus	Candida sake	1	2.411	0.95373
Fruit	Candida railenensis	1	2.5469	0.959682
Fruit	Kazachstania martiniae	1	2.526	0.959682
Leaves	Mrakia sp.	4	7.011	0.959682
Plant Matter	Mrakia sp.	1	2.6155	0.959682
Bark	Pichia fermentans	1	2.3931	0.959682
Bark	Pichia manshurica	1	2.4356	0.959682
Fungus	Cystofilobasidium capitatum	2	4.1973	0.960104
Soil	Pichia fermentans	2	3.8701	0.960104
Soil	Kluyveromyces marxianus	2	3.885	0.963849
Fungus	Mrakia sp.	2	4.7547	0.980499
Fruit	Torulaspora delbrueckii	4	7.844	0.980499
Bark	Cyberlindnera saturnus	2	4.5638	0.981036
Leaves	Candida railenensis	1	3.234	0.985544
Soil	Leucosporidium scottii	1	2.9369	0.987717
Bark	Wickerhamomyces anomalus	1	3.2011	0.987717
Soil	Cryptococcus flavescens	1	3.2666	0.993743
Bark	Meyerozyma caribbica	1	3.5821	0.993743
Soil	Nakazawaea holstii	2	5.1826	0.993743
Leaves	Saccharomyces paradoxus	1	3.9579	0.993743
Soil	Rhodotorula nothofagi	2	5.4836	0.996675
Fungus	Torulaspora delbrueckii	2	6.7032	0.998895
Bark	Hanseniaspora uvarum	5	11.1086	0.9996
Soil	Curvibasidium cygneicollum	1	6.1541	0.9999
Soil	Hanseniaspora uvarum	7	18.1212	0.9999
Bark	Kazachstania martiniae	1	6.9537	0.9999
Leaves	Torulaspora delbrueckii	2	9.9019	0.9999
