## Supplementa Table 8 for "Substrate, temperature, and geographical patterns among nearly 2,000 natural yeast isolates"

### Sheet: Tabel_S8
Substrate genus	OTU	Observed	Expected (based on permutations)	Padj (based on permutations)
Taxus	Candida coipomoensis	2	0.0092	0
Quercus	Lachancea fermentati	9	2.0276	0
Cercis	Metschnikowia pulcherrima spp. complex	5	0.4596	0
Alnus	Nakazawaea anatomiae/populi spp. complex	2	0.0125	0
Pinus	Schwanniomyces polymorphus	4	0.2345	0
Taraxacum	Zygowilliopsis californica	2	0.0075	0
Quercus	Kluyveromyces lactis	10	2.6305	0.008225
Picea	Sydowia polyspora	2	0.0198	0.008225
Festuca	Wickerhamomyces onychis	2	0.0177	0.0146222
Betula	Kwoniella betulae	3	0.2404	0.01974
Amanita	Vanrija humicola	2	0.0325	0.0299091
Thuja	Debaryomyces hansenii	3	0.1713	0.0329
Vaccinium	Curvibasidium cygneicollum	3	0.2225	0.0348353
Picea	Kazachstania servazzii	2	0.0522	0.0348353
Quercus	Lachancea thermotolerans	11	4.1927	0.0348353
Morus	Papiliotrema flavescens	2	0.0552	0.0348353
Amanita	Teunomyces cretensis/kruisii spp. complex	2	0.0388	0.0348353
Cercis	Lachancea kluyveri	3	0.2336	0.0475222
Rubus	Hanseniaspora uvarum	5	0.8992	0.0484842
Morus	Teunomyces carpophila	2	0.0579	0.0501333
Acer	Torulaspora delbrueckii	17	8.0685	0.0501333
Fagus	Candida boleticola	4	0.7013	0.0508455
Ginkgo	Pichia kudriavzevii	2	0.0717	0.0514957
Sequoiadendron	Kodamaea meredithiae	1	0.0019	0.0520917
Trifolium	Candida bombi	1	0.003	0.0598182
Ilex	Hanseniaspora uvarum	4	0.6156	0.0598182
Pyrus	Hanseniaspora vineae	3	0.307	0.0598182
Quercus	Kluyveromyces dobzhanskii	7	2.1962	0.0598182
Pyrus	Pichia kluyveri	2	0.0905	0.0598182
Malus	Pichia membranifaciens	3	0.3148	0.0598182
Cedrus	Saccharomyces uvarum	1	0.0023	0.0598182
Betula	Suhomyces ambrosiae	3	0.3216	0.0598182
Fagus	Torulaspora delbrueckii	20	10.5699	0.0598182
Abies	Cryptococcus cuniculi	1	0.0038	0.0674872
Sequoia	Geotrichum candidum	1	0.0038	0.0674872
Gaultheria	Kuraishia molischiana	1	0.0036	0.0674872
Rosa	Kwoniella heveanensis	1	0.004	0.0674872
Rosa	Mrakia curviuscula	1	0.0039	0.0674872
Juglans	Schwanniomyces vanrijiae	1	0.0036	0.0674872
Amelanchier	Cystofilobasidium capitatum	3	0.3853	0.0688605
Rosa	Lachancea sp.	1	0.0043	0.0688605
Tsuga	Lecythophora spp. complex	2	0.0972	0.0688605
Lycopodium	Vishniacozyma dimennae	1	0.0045	0.0688605
Fagus	Candida railenensis	10	3.9821	0.0729522
Ailanthus	Cryptococcus aquaticus	1	0.0051	0.0729522
Pyrus	Pichia kudriavzevii	2	0.1045	0.0729522
Festuca	Nakazawaea sp.	1	0.0053	0.0742
Pyrus	Pichia fermentans	2	0.1062	0.075012
Monotropa	Schizosaccharomyces japonicus	1	0.0057	0.075012
Thuja	Schwanniomyces pseudopolymorphus	2	0.1319	0.075012
Populus	Lecythophora spp. complex	2	0.1322	0.0769736
Gleditsia	Ogataea naganishii	1	0.006	0.0769736
Arctostaphylos	Ogataea pini	1	0.0061	0.0769736
Arctostaphylos	Rhodosporidium sp.	1	0.0068	0.0828593
Acer	Mrakia spp. complex	13	6.4334	0.0897273
Amelanchier	Cystofilobasidium macerans	1	0.0079	0.0911965
Rhus	Starmerella bombicola	1	0.0079	0.0911965
Monotropa	Cyberlindnera veronae	1	0.0085	0.09212
Phytolacca	Meyerozyma caribbica	1	0.0084	0.09212
Fagus	Scheffersomyces ergatensis	4	0.944	0.09212
Rhamnus	Candida parapsilosis	1	0.009	0.0955161
Rhamnus	Debaryomyces nepalensis	1	0.009	0.0955161
Ostrya	Cryptococcus filicatus	1	0.0105	0.0968722
Lycopodium	Cryptococcus pinus	1	0.0098	0.0968722
Cornus	Cryptococcus pinus	1	0.0105	0.0968722
Picea	Kloeckera lindneri	1	0.0102	0.0968722
Trifolium	Metschnikowia reukaufii	1	0.0095	0.0968722
Equisetum	Mrakia robertii	1	0.0095	0.0968722
Malus	Papiliotrema flavescens	2	0.1848	0.0968722
Fagus	Scheffersomyces shehatae	3	0.5427	0.0968722
Platanus	Teunomyces carpophila	1	0.0104	0.0968722
Acer	Zygosaccharomyces florentinus	2	0.2067	0.0968722
Taraxacum	Cystofilobasidium infirmominatum	1	0.0112	0.0995892
Cornus	Kazachstania kunashirensis	1	0.0112	0.0995892
Quercus	Barnettozyma californica	3	0.6236	0.0998892
Vaccinium	Candida argentea	1	0.012	0.0998892
Ginkgo	Candida sorboxylosa	1	0.0125	0.0998892
Carya	Cyberlindnera saturnus	2	0.1671	0.0998892
Tortula	Lecythophora spp. complex	1	0.0119	0.0998892
Syringa	Metschnikowia reukaufii	1	0.0118	0.0998892
Rhododendron	Ogataea polymorpha	1	0.0126	0.0998892
Ginkgo	Pichia sporocuriosa	1	0.0125	0.0998892
Cedrus	Saccharomyces eubayanus	1	0.0126	0.0998892
Ostrya	Hanseniaspora vineae	2	0.1742	0.100943
Amelanchier	Kwoniella heavenensis	1	0.0135	0.100943
Claytonia	Rhodosporidiobolus colostri	1	0.0132	0.100943
Tsuga	Talaromyces amestolkiae	1	0.0135	0.100943
Tortula	Teunomyces cretensis/kruisii spp. complex	1	0.0129	0.100943
Carya	Candida glabrata	1	0.0153	0.100969
Rhus	Candida pseudolambica	1	0.0141	0.100969
Tsuga	Candida zeylanoides	1	0.0177	0.100969
Tsuga	Coniochaeta hoffmannii	1	0.0165	0.100969
Tsuga	Cryptococcus musci	1	0.0167	0.100969
Monotropa	Cryptococcus victoriae	1	0.015	0.100969
Trifolium	Cryptococcus victoriae	1	0.0165	0.100969
Rudbeckia	Cyberlindnera saturnus	1	0.018	0.100969
Tulipa	Cystofilobasidium infirmominatum	1	0.0143	0.100969
Ginkgo	Hanseniaspora vineae	2	0.2014	0.100969
Rhododendron	Hanseniaspora vineae	2	0.2175	0.100969
Fraxinus	Kazachstania aerobia	1	0.0153	0.100969
Acer	Kluyveromyces marxianus	3	0.6246	0.100969
Ailanthus	Kwoniella shandongensis	1	0.016	0.100969
Thuja	Lachancea thermotolerans	3	0.5842	0.100969
Gleditsia	Leucosporidium scottii	1	0.0167	0.100969
Betula	Metschnikowia viticola	2	0.2388	0.100969
Rudbeckia	Mrakia blollopis	1	0.0175	0.100969
Tsuga	Mrakia gelida	3	0.5719	0.100969
Ilex	Mrakia psychrophila	1	0.0158	0.100969
Arctostaphylos	Mrakiella cryoconiti	1	0.0138	0.100969
Equisetum	Papiliotrema wisconsinensis	1	0.0172	0.100969
Ilex	Rhodotorula glutinis	1	0.0147	0.100969
Sumac	Saccharomyces cerevisiae	1	0.0159	0.100969
Fagus	Scheffersomyces cyptocercus	2	0.2668	0.100969
Ailanthus	Teunomyces carpophila	1	0.0172	0.100969
Ulmus	Torulaspora delbrueckii	4	1.0844	0.100969
Artomyces	Vanrija humicola	1	0.016	0.100969
Fagus	Cryptococcus surugaensis	2	0.2641	0.101793
Tsuga	Cryptococcus tahquamenonensis	1	0.0183	0.102046
Fagus	Candida savonica	2	0.2759	0.103322
Salix	Hanseniaspora vineae	2	0.2262	0.103322
Taxus	Lachancea nothofagi	1	0.019	0.103322
Thuja	Candida boidinii	1	0.0195	0.104317
Arctostaphylos	Metschnikowia reukaufii	1	0.0194	0.104317
Ostrya	Lachancea waltii	1	0.0197	0.104537
Arctostaphylos	Candida albicans	1	0.0207	0.106606
Pinus	Candida mycetangii	2	0.2377	0.106606
Fagus	Candida mycetangii	3	0.6733	0.106606
Ostrya	Lachancea thermotolerans/quebecensis spp. complex	1	0.0209	0.106606
Ostrya	Papiliotrema wisconsinensis	1	0.0209	0.106606
Rubus	Rhodotorula sp.	1	0.022	0.111354
Quercus	Torulaspora microellipsoides	2	0.3053	0.113015
Vaccinium	Candida pseudoglaebosa	1	0.0247	0.113779
Rubus	Dothiora oleae	1	0.0239	0.113779
Prunus	Kwoniella heavenensis	1	0.024	0.113779
Pseudotsuga	Leucosporidium scottii	1	0.0244	0.113779
Artomyces	Mrakia blollopis	1	0.0246	0.113779
Amelanchier	Mrakiella aquatica	1	0.0235	0.113779
Rubus	Naganishia friedmannii	1	0.0244	0.113779
Rhododendron	Pichia sp.	1	0.025	0.113779
Tulipa	Rhodosporidiobolus colostri	1	0.0247	0.113779
Morus	Schwanniomyces vanrijiae	1	0.025	0.113779
Fagus	Suhomyces bolitotheri	4	1.2252	0.113779
Thuja	Tremella moriformis	1	0.0229	0.113779
Quercus	Trichosporon porosum	4	1.2541	0.113779
Rubus	Cryptococcus saitoi	1	0.0256	0.116171
Pinus	Schwanniomyces pseudopolymorphus	2	0.2767	0.116277
Populus	Pichia occidentalis	1	0.0261	0.116829
Populus	Sporidiobolales sp.	1	0.0267	0.118707
Rubus	Aureobasidium pullulans	2	0.2554	0.119368
Salix	Candida tropicalis	1	0.0283	0.119368
Salix	Candida xestobii	1	0.0282	0.119368
Populus	Cyberlindnera japonica	1	0.028	0.119368
Populus	Cystofilobasidium sp.	1	0.0274	0.119368
Rubus	Mrakia aquatica	1	0.0277	0.119368
Acer	Saccharomyces eubayanus	3	0.7336	0.119368
Taxus	Schwanniomyces pseudopolymorphus	1	0.0281	0.119368
Salix	Cystofilobasidium capitatum	3	0.6927	0.123835
Rhododendron	Kazachstania martiniae	2	0.2757	0.123835
Juniperus	Kazachstania serrabonitensis	1	0.0307	0.123835
Carya	Kluyveromyces lactis	2	0.2823	0.123835
Alnus	Lecythophora spp. complex	1	0.0298	0.123835
Fagus	Mrakia spp. complex	14	8.4423	0.127132
Claytonia	Curvibasidium cygneicollum	1	0.0316	0.12716
Ostrya	Saccharomyces paradoxus	2	0.3014	0.129594
Picea	Hanseniaspora sp.	1	0.0329	0.129606
Betula	Suhomyces bolitotheri	3	0.7401	0.131996
Ilex	Pichia terricola	1	0.035	0.137116
Rhamnus	Geotrichum candidum	1	0.0356	0.137406
Oxydendrum	Lachancea fermentati	1	0.0363	0.137406
Myrica	Metschnikowia pulcherrima spp. complex	1	0.0354	0.137406
Abies	Debaryomyces hansenii	1	0.0379	0.143529
Vaccinium	Candida albicans	1	0.042	0.14805
Malus	Candida inconspicua	1	0.0469	0.14805
Pinus	Candida nitratophila	1	0.0443	0.14805
Zea	Candida sake	1	0.0441	0.14805
Vaccinium	Cryptococcus pinus	1	0.0393	0.14805
Equisetum	Cryptococcus victoriae	1	0.0405	0.14805
Betula	Curvibasidium cygneicollum	4	1.3814	0.14805
Malus	Cyberlindnera misumaiensis	1	0.0457	0.14805
Fraxinus	Cystofilobasidium capitatum	3	0.7863	0.14805
Malus	Cystofilobasidium sp.	1	0.0476	0.14805
Prunus	Geotrichum candidum	1	0.0476	0.14805
Malus	Groenewaldozyma salmanticensis	1	0.0454	0.14805
Pinus	Hanseniaspora valbyensis	1	0.0472	0.14805
Juglans	Kazachstania martiniae	1	0.041	0.14805
Malus	Krasilnikovozyma huempii	1	0.0448	0.14805
Pinus	Kuraishia capsulata	1	0.0448	0.14805
Prunus	Kwoniella shandongensis	1	0.0393	0.14805
Liriodendron	Lachancea fermentati	1	0.0471	0.14805
Picea	Lachancea nothofagi	1	0.0413	0.14805
Fraxinus	Lachancea quebecensis	1	0.0452	0.14805
Rhododendron	Lachancea thermotolerans	2	0.3603	0.14805
Tsuga	Metschnikowia viticola	1	0.0474	0.14805
Cercis	Mrakia frigida	1	0.0484	0.14805
Pseudotsuga	Nakazawaea holstii	1	0.0432	0.14805
Carya	Nakazawaea molendini-olei	1	0.0484	0.14805
Malus	Oberwinklerozyma straminea	1	0.0454	0.14805
Malus	Ogataea sp.	1	0.0444	0.14805
Malus	Pichia cecembensis	1	0.0449	0.14805
Rhamnus	Pichia kluyveri	1	0.0446	0.14805
Rubus	Pichia manshurica	1	0.0476	0.14805
Malus	Rhodotorula kratochvilovae	1	0.0455	0.14805
Oxydendrum	Saccharomyces cerevisiae	1	0.0401	0.14805
Hosta	Saccharomyces cerevisiae	1	0.0411	0.14805
Rubus	Saccharomyces cerevisiae	2	0.3637	0.14805
Pinus	Saccharomycopsis sp.	1	0.0452	0.14805
Pinus	Solicoccozyma aeria	1	0.0463	0.14805
Pinus	Sugiyamaella chiloensis	1	0.0462	0.14805
Arctostaphylos	Tausonia pullulans	1	0.0412	0.14805
Pinus	Trichosporon moniliiforme	1	0.0463	0.14805
Festuca	Trichosporon porosum	1	0.0454	0.14805
Pinus	Zygoascus meyerae/hellenicus spp. complex	1	0.0453	0.14805
Pinus	Cryptococcus podzolicus	1	0.0485	0.148355
Tsuga	Rhodotorula mucilaginosa	1	0.0497	0.148355
Rhus	Rhodotorula nothofagi	1	0.0498	0.148355
Rubus	Starmerella bombicola	1	0.0491	0.148355
Rosa	Aureobasidium pullulans	1	0.0502	0.149794
Pinus	Candida pseudorhagii	1	0.0501	0.151219
Pinus	Candida friedrichii	1	0.0511	0.151575
Quercus	Cryptococcus gastricus	3	0.9237	0.151575
Acer	Kluyveromyces dobzhanskii	4	1.4634	0.151575
Pinus	Leucosporidium drummii	1	0.0516	0.151575
Diospryos	Saccharomyces paradoxus	1	0.052	0.151575
Prunus	Suhomyces ambrosiae	1	0.052	0.151575
Pinus	Candida derodonti	1	0.052	0.151981
Populus	Piskurozyma taiwanensis	1	0.0528	0.151981
Betula	Lecythophora spp. complex	2	0.4035	0.152181
Fagus	Candida norvegica	2	0.4161	0.153245
Juniperus	Saccharomyces eubayanus	1	0.0543	0.153725
Platanus	Kazachstania martiniae	1	0.0553	0.154673
Betula	Mrakia spp. complex	9	5.0103	0.154673
Amanita	Mrakia blollopis	1	0.0569	0.155578
Ulmus	Mrakia frigida	1	0.0557	0.155578
Populus	Mrakiella cryoconiti	1	0.0563	0.155578
Betula	Rhodotorula fujisanensis	2	0.4052	0.155578
Liriodendron	Saccharomyces cerevisiae	1	0.0569	0.155578
Malus	Cryptococcus flavescens	2	0.4003	0.15631
Gaultheria	Candida railenensis	1	0.0586	0.157324
Tulipa	Curvibasidium cygneicollum	1	0.0594	0.157324
Quercus	Cyberlindnera saturnus	4	1.5605	0.157324
Picea	Hanseniaspora osmophila	1	0.0581	0.157324
Pyrus	Hanseniaspora sp.	1	0.0585	0.157324
Fraxinus	Mrakia spp. complex	3	0.9337	0.157324
Symphoricarpos	Mrakia gelida	1	0.0599	0.15808
Ginkgo	Pichia kluyveri	1	0.06	0.15808
Thuja	Zygowilliopsis californica	1	0.0605	0.15808
Oxydendrum	Kazachstania martiniae	1	0.0604	0.159194
Acer	Lachancea kluyveri	5	2.1899	0.159194
Rhus	Curvibasidium cygneicollum	1	0.0628	0.162782
Acer	Meyerozyma caribbica	3	0.9461	0.163184
Thuja	Rhodotorula mucilaginosa	1	0.0656	0.16935
Rhamnus	Teunomyces cretensis/kruisii spp. complex	1	0.0666	0.169722
Tsuga	Lachancea nothofagi	1	0.0678	0.170352
Salix	Rhodotorula fujisanensis	1	0.0681	0.171754
Morus	Candida railenensis	2	0.431	0.175295
Hosta	Candida sake	1	0.0703	0.175295
Prunus	Hanseniaspora uvarum	2	0.4462	0.175467
Carya	Kazachstania serrabonitensis	1	0.0711	0.175467
Fagus	Nakazawaea holstii	4	1.6402	0.177838
Prunus	Pichia kudriavzevii	1	0.0732	0.178672
Vaccinium	Candida santamariae	1	0.0751	0.181509
Equisetum	Cryptococcus flavescens	1	0.0754	0.181509
Diospryos	Hanseniaspora uvarum	1	0.074	0.181509
Ginkgo	Hanseniaspora uvarum	2	0.4589	0.181509
Uknown	Torulaspora delbrueckii	1	0.0722	0.181509
Rubus	Kwoniella shandongensis	1	0.0765	0.183053
Liriodendron	Kazachstania martiniae	1	0.0769	0.183651
Ginkgo	Pichia fermentans	1	0.0777	0.183651
Rhododendron	Kluyveromyces marxianus	1	0.0774	0.18468
Populus	Candida germanica	1	0.0803	0.185998
Rosa	Curvibasidium cygneicollum	1	0.0799	0.185998
Salix	Hanseniaspora osmophila	1	0.081	0.185998
Vaccinium	Leucosporidium scottii	1	0.0791	0.185998
Betula	Phaeoacremonium rubrigenum	1	0.0783	0.185998
Vaccinium	Rhodosporidiobolus colostri	1	0.0812	0.185998
Betula	Rhodotorula nothofagi	3	1.0361	0.185998
Betula	Suhomyces anneliseae	1	0.0772	0.185998
Gleditsia	Candida railenensis	1	0.0811	0.186039
Betula	Pichia fermentans	2	0.4808	0.18608
Rhododendron	Hanseniaspora uvarum	2	0.4824	0.18612
Rhamnus	Cryptococcus flavescens	1	0.084	0.18678
Ailanthus	Curvibasidium cygneicollum	1	0.0832	0.18678
Betula	Hypocrea lixii	1	0.0805	0.18678
Populus	Kazachstania kunashirensis	1	0.0819	0.18678
Betula	Kwoniella newhampshirensis	1	0.0807	0.18678
Hosta	Saccharomyces paradoxus	1	0.0835	0.186817
Populus	Nakazawaea anatomiae/populi spp. complex	1	0.0841	0.187541
Ginkgo	Teunomyces cretensis/kruisii spp. complex	1	0.0862	0.189175
Malus	Kuraishia molischiana	1	0.0882	0.193529
Malus	Aureobasidium pullulans	2	0.5041	0.195131
Malus	Candida pseudoglaebosa	1	0.0878	0.195147
Syringa	Candida sake	1	0.0888	0.195147
Pyrus	Cryptococcus victoriae	1	0.0909	0.196951
Juniperus	Nakazawaea holstii	1	0.0926	0.197178
Malus	Pichia manshurica	1	0.0896	0.197178
Malus	Pichia terricola	1	0.0907	0.197178
Pinus	Lachancea waltii	1	0.0917	0.198729
Cornus	Candida sake	1	0.0938	0.199821
Tilia	Mrakia gelida	1	0.0937	0.199821
Pinus	Cyberlindnera fabianii	1	0.0946	0.200875
Quercus	Metschnikowia pulcherrima spp. complex	10	6.4011	0.200875
Platanus	Mrakia gelida	1	0.0947	0.200875
Tsuga	Schwanniomyces pseudopolymorphus	1	0.0963	0.200875
Rhamnus	Mrakia blollopis	1	0.096	0.20108
Symphoricarpos	Cystofilobasidium capitatum	1	0.0985	0.204304
Juniperus	Lachancea fermentati	1	0.0996	0.205066
Pinus	Suhomyces tanzawaensis	1	0.0988	0.205066
Prunus	Wickerhamomyces anomalus	1	0.0995	0.205066
Fagus	Yamadazyma mexicana	2	0.5595	0.205066
Thuja	Candida sake	2	0.5358	0.207164
Ulmus	Cryptococcus sp.	1	0.1036	0.207734
Pinus	Suhomyces xylopsoci/prunicola/pyralidae spp. complex	1	0.1006	0.207734
Picea	Mrakia blollopis	1	0.1024	0.207911
Acer	Saturnispora zaruensis	1	0.0995	0.208506
Rhododendron	Wickerhamomyces anomalus	1	0.1037	0.20868
Acer	Cryptococcus carnescens	1	0.1007	0.208987
Acer	Holtermanniella takashimae	1	0.1008	0.208987
Carya	Vanrija humicola	1	0.1047	0.208987
Liriodendron	Lachancea thermotolerans	1	0.1063	0.20957
Lycopodium	Lachancea thermotolerans	1	0.1074	0.210519
Pinus	Nakazawaea holstii	2	0.5606	0.210519
Vaccinium	Cryptococcus sp.	1	0.1072	0.210601
Acer	Cystofilobasidium mecerans	1	0.1037	0.210601
Populus	Mrakia frigida	1	0.1063	0.210601
Lycopodium	Candida railenensis	1	0.1088	0.211125
Acer	Saturnispora dispora	1	0.1044	0.211125
Pseudotsuga	Candida railenensis	1	0.1103	0.212045
Carya	Mrakia gelida	2	0.5604	0.212045
Cercis	Cystofilobasidium capitatum	2	0.5802	0.218137
Acer	Ogataea zsoltii	1	0.1091	0.218137
Salix	Meyerozyma caribbica	1	0.1156	0.218472
Rubus	Rhodotorula fujisanensis	1	0.1175	0.218805
Rubus	Cryptococcus victoriae	1	0.1186	0.2221
Rhamnus	Rhodotorula nothofagi	1	0.1215	0.227739
Morus	Wickerhamomyces anomalus	1	0.122	0.227845
Abies	Candida sake	1	0.1213	0.22795
Acer	Cryptococcus gastricus	2	0.6235	0.230983
Ilex	Pichia membranifaciens	1	0.1237	0.231273
Pyrus	Pichia membranifaciens	1	0.1258	0.232532
Carya	Candida sp.	1	0.1263	0.232801
Ulmus	Meyerozyma caribbica	1	0.1275	0.232801
Syringa	Mrakia gelida	1	0.1267	0.232801
Thuja	Candida santamariae	1	0.1309	0.236689
Fraxinus	Cryptococcus sp.	1	0.1308	0.236689
Fraxinus	Metschnikowia pulcherrima spp. complex	2	0.617	0.236689
Malus	Candida germanica	1	0.1306	0.237632
Tsuga	Cryptococcus sp.	1	0.1327	0.237632
Acer	Tausonia pullulans	2	0.6353	0.237632
Thuja	Tausonia pullulans	1	0.1336	0.237632
Ilex	Wickerhamomyces anomalus	1	0.1337	0.237632
Fraxinus	Meyerozyma caribbica	1	0.1365	0.241454
Ilex	Cryptococcus sp.	1	0.1356	0.241516
Fagus	Suhomyces atakaporum	1	0.1297	0.241764
Rhododendron	Aureobasidium pullulans	1	0.1384	0.243166
Equisetum	Curvibasidium cygneicollum	1	0.1392	0.243166
Fagus	Cyberlindnera culbertsonii	1	0.1323	0.243166
Malus	Hanseniaspora sp.	1	0.1383	0.243166
Betula	Wickerhamomyces anomalus	2	0.6497	0.243166
Festuca	Candida sake	1	0.1428	0.243955
Fagus	Lachancea lanzarotensis	1	0.135	0.246066
Malus	Nakazawaea molendini-olei	1	0.1413	0.246066
Fagus	Sugiyamaella novakii	1	0.1356	0.246477
Fagus	Ambrosiozyma oregonensis	1	0.1389	0.248359
Pyrus	Hanseniaspora uvarum	2	0.668	0.248359
Pinus	Lachancea quebecensis	1	0.1442	0.248359
Rubus	Pichia kudriavzevii	1	0.1448	0.248359
Fagus	Scheffersomyces stipitis	1	0.1388	0.248359
Zea	Torulaspora delbrueckii	1	0.1424	0.248359
Fagus	Sugiyamaella paludigena	1	0.1395	0.248756
Tilia	Cystofilobasidium capitatum	1	0.1484	0.252352
Fagus	Blastobotrys buckinghamii	1	0.1432	0.253295
Ilex	Cryptococcus flavescens	1	0.1542	0.253295
Fagus	Candida montana	1	0.145	0.255791
Alnus	Mrakia gelida	1	0.1549	0.257394
Populus	Leucosporidium scottii	1	0.1582	0.258287
Juniperus	Kazachstania martiniae	1	0.1611	0.263026
Quercus	Rhodotorula nothofagii	1	0.1511	0.263026
Pyrus	Suhomyces bolitotheri	1	0.1598	0.263026
Betula	Suhomyces tanzawaensis	1	0.1586	0.263374
Quercus	Fibulobasidium inconspicuum	1	0.153	0.263545
Quercus	Pichia pastoris	1	0.1525	0.263545
Quercus	Trichosporon xylopini	1	0.1529	0.263545
Betula	Candida tropicalis	1	0.1621	0.264052
Quercus	Saccharomyces paradoxus	7	4.5204	0.264052
Quercus	Sugiyamaella lignohabitans	1	0.1549	0.264052
Quercus	Thelebolus sp.	1	0.1546	0.264052
Quercus	Candida subhashii	1	0.1554	0.26422
Quercus	Vanrija albida	1	0.1563	0.265065
Quercus	Candida silvanorum	1	0.1576	0.266583
Quercus	Cryptococcus pseudolongus	1	0.1586	0.267575
Quercus	Pichia scaptomyzae	1	0.159	0.267575
Quercus	Diozsegia sp.	1	0.1597	0.268055
Vaccinium	Rhodotorula nothofagi	1	0.1738	0.268055
Populus	Kluyveromyces marxianus	1	0.1738	0.270715
Betula	Cryptococcus flavescens	2	0.7308	0.271196
Artomyces	Mrakia spp. complex	1	0.1735	0.271342
Malus	Geotrichum candidum	1	0.176	0.271819
Ulmus	Cystofilobasidium capitatum	2	0.7283	0.272083
Tilia	Mrakia spp. complex	1	0.1755	0.272083
Prunus	Saccharomyces cerevisiae	1	0.1797	0.272083
Carya	Aureobasidium pullulans	1	0.1841	0.275967
Betula	Hanseniaspora uvarum	5	2.9819	0.275967
Taxus	Metschnikowia pulcherrima spp. complex	1	0.1826	0.278874
Ulmus	Rhodotorula nothofagi	1	0.185	0.278999
Pinus	Lachancea nothofagi	1	0.1853	0.282046
Cornus	Cystofilobasidium capitatum	1	0.1882	0.285728
Quercus	Kazachstania servazzii	2	0.7759	0.285996
Ilex	Nakazawaea holstii	1	0.1967	0.288198
Tulipa	Cystofilobasidium capitatum	1	0.1931	0.28936
Syringa	Cystofilobasidium capitatum	1	0.1941	0.28936
Pseudotsuga	Cystofilobasidium capitatum	1	0.1947	0.289936
Pinus	Yamadazyma mexicana	1	0.1935	0.290031
Rhododendron	Saccharomyces cerevisiae	1	0.2002	0.292037
Pinus	Hanseniaspora vineae	2	0.7935	0.297213
Amelanchier	Lachancea thermotolerans	1	0.2051	0.297682
Acer	Ogataea naganishii	1	0.1988	0.297682
Betula	Saccharomyces paradoxus	4	2.3116	0.302017
Acer	Wickerhamomyces hampshirensis	1	0.2051	0.305545
Acer	Suhomyces xylopsoci/prunicola/pyralidae spp. complex	1	0.2056	0.306229
Equisetum	Candida sake	1	0.2155	0.307067
Acer	Candida xestobii	1	0.2077	0.307067
Quercus	Saccharomyces cerevisiae	4	2.3461	0.307067
Populus	Wickerhamomyces anomalus	1	0.2169	0.307067
Populus	Trichosporon porosum	1	0.2161	0.307274
Betula	Candida railenensis	4	2.3324	0.307944
Rubus	Suhomyces bolitotheri	1	0.2191	0.309075
Morus	Saccharomyces cerevisiae	1	0.2218	0.310508
Populus	Debaryomyces hansenii	1	0.2213	0.311013
Acer	Cryptococcus wisconsinensis	1	0.2167	0.313202
Carya	Rhodotorula nothofagi	1	0.2249	0.313698
Rubus	Cryptococcus flavescens	1	0.2252	0.314649
Malus	Kazachstania servazzii	1	0.2251	0.314987
Malus	Lecythophora spp. complex	1	0.2281	0.315323
Salix	Kluyveromyces lactis	1	0.2283	0.316871
Equisetum	Lachancea thermotolerans	1	0.2313	0.317958
Festuca	Metschnikowia pulcherrima spp. complex	1	0.2348	0.32236
Thuja	Aureobasidium pullulans	1	0.2428	0.326159
Betula	Cyberlindnera veronae	1	0.2355	0.326159
Alnus	Cystofilobasidium capitatum	1	0.2385	0.326159
Betula	Kazachstania kunashirensis	1	0.2379	0.326159
Abies	Cystofilobasidium capitatum	1	0.2434	0.327515
Juniperus	Mrakia gelida	1	0.2427	0.327515
Carya	Saccharomyces cerevisiae	1	0.2456	0.327515
Populus	Cryptococcus flavescens	1	0.2484	0.331075
Amelanchier	Mrakia gelida	1	0.2563	0.339917
Populus	Mrakia spp. complex	3	1.6819	0.339917
Prunus	Kazachstania martiniae	1	0.2574	0.340335
Ginkgo	Torulaspora delbrueckii	2	0.9247	0.341191
Malus	Cryptococcus gastricus	1	0.2625	0.343801
Quercus	Mrakia gelida	7	5.1192	0.3445
Malus	Leucosporidium scottii	1	0.2656	0.345632
Quercus	Candida santamariae	2	0.9288	0.345704
Prunus	Torulaspora delbrueckii	2	0.9289	0.345704
Betula	Lachancea kluyveri	3	1.6963	0.346682
Malus	Hanseniaspora osmophila	1	0.2688	0.34671
Salix	Lachancea kluyveri	1	0.2729	0.34671
Quercus	Lecythophora spp. complex	2	0.939	0.34671
Malus	Lachancea kluyveri	2	0.9375	0.346815
Arctostaphylos	Metschnikowia pulcherrima spp. complex	1	0.2696	0.347127
Quercus	Rhodosporidiobolus colostri	2	0.9329	0.347127
Quercus	Vanrija humicola	2	0.9462	0.347127
Malus	Pichia fermentans	1	0.2727	0.34723
Fagus	Candida sp.	2	0.9578	0.349323
Ostrya	Lachancea thermotolerans	1	0.2813	0.35013
Fagus	Cryptococcus wisconsinensis	1	0.2679	0.352339
Fagus	Cyberlindnera fabianii	1	0.2689	0.352339
Ilex	Hanseniaspora vineae	1	0.2862	0.352339
Pinus	Kluyveromyces marxianus	1	0.2777	0.352339
Fagus	Candida sake	5	3.4423	0.353131
Pinus	Hanseniaspora osmophila	1	0.281	0.35322
Fagus	Wickerhamomyces hampshirensis	1	0.2747	0.353727
Abies	Mrakia spp. complex	1	0.2913	0.361203
Fagus	Kodamaea meredithiae	1	0.2799	0.362178
Fagus	Rhodotorula nothofagi	3	1.7968	0.362178
Ailanthus	Mrakia spp. complex	1	0.2928	0.362246
Pinus	Kazachstania martiniae	2	0.9916	0.363006
Populus	Aureobasidium pullulans	1	0.3008	0.366383
Malus	Candida sp.	1	0.3056	0.370211
Ulmus	Lachancea kluyveri	1	0.3056	0.370211
Salix	Torulaspora delbrueckii	2	1.0113	0.370536
Morus	Lachancea kluyveri	1	0.3203	0.376234
Malus	Metschnikowia pulcherrima spp. complex	3	1.8234	0.376234
Equisetum	Hanseniaspora uvarum	1	0.3186	0.380768
Acer	Mrakiella aquatica	1	0.3108	0.382429
Acer	Candida norvegica	1	0.3153	0.3839
Pinus	Candida sp.	1	0.3298	0.3839
Quercus	Lachancea thermotolerans/quebecensis spp. complex	1	0.3104	0.3839
Acer	Mrakia blollopis	2	1.0502	0.3839
Quercus	Pichia sp.	1	0.3074	0.3839
Quercus	Piskurozyma taiwanensis	1	0.3134	0.3839
Pinus	Saccharomyces eubayanus	1	0.3322	0.3839
Pinus	Scheffersomyces ergatensis	1	0.3313	0.3839
Betula	Scheffersomyces shehatae	1	0.3252	0.3839
Quercus	Schizosaccharomyces japonicus	1	0.3087	0.3839
Pinus	Teunomyces cretensis/kruisii spp. complex	1	0.3328	0.3839
Ostrya	Mrakia gelida	1	0.3368	0.385116
Equisetum	Metschnikowia pulcherrima spp. complex	1	0.3391	0.390299
Fagus	Kluyveromyces dobzhanskii	3	1.9149	0.390572
Acer	Cystofilobasidium capitatum	7	5.4475	0.394009
Ulmus	Candida sake	1	0.3531	0.394146
Fagus	Debaryomyces hansenii	2	1.0966	0.394146
Rhamnus	Hanseniaspora uvarum	1	0.3493	0.394146
Fagus	Trichosporon porosum	2	1.0888	0.394146
Ilex	Kazachstania martiniae	1	0.3559	0.396889
Malus	Cryptococcus sp.	1	0.3531	0.398057
Amanita	Mrakia spp. complex	1	0.353	0.399742
Vaccinium	Lachancea thermotolerans	1	0.3625	0.403366
Thuja	Cystofilobasidium capitatum	2	1.1289	0.403737
Fraxinus	Torulaspora delbrueckii	2	1.1503	0.416906
Morus	Torulaspora delbrueckii	2	1.1686	0.426668
Juniperus	Cystofilobasidium capitatum	1	0.3941	0.429696
Prunus	Mrakia gelida	1	0.4055	0.433098
Ulmus	Saccharomyces paradoxus	1	0.406	0.434306
Quercus	Candida sake	5	3.8526	0.434869
Betula	Pichia kluyveri	1	0.4032	0.439518
Morus	Lachancea thermotolerans	1	0.4109	0.441472
Rubus	Curvibasidium cygneicollum	1	0.4289	0.447643
Acer	Saccharomyces paradoxus	4	3.0252	0.447643
Picea	Metschnikowia pulcherrima spp. complex	1	0.4257	0.447693
Acer	Yamadazyma mexicana	1	0.4164	0.447693
Acer	Kazachstania serrabonitensis	1	0.4179	0.451776
Fagus	Lachancea quebecensis	1	0.4115	0.451776
Acer	Candida pseudolambica	1	0.4205	0.45181
Fagus	Meyerozyma caribbica	2	1.2342	0.45181
Fagus	Candida germanica	1	0.4182	0.455471
Rubus	Cystofilobasidium capitatum	2	1.2608	0.455471
Carya	Lachancea thermotolerans	1	0.4488	0.457978
Acer	Cystofilobasidium infirmominatum	1	0.4292	0.459977
Fagus	Saccharomyces paradoxus	5	3.9936	0.464083
Pinus	Mrakia blollopis	1	0.4579	0.465566
Pinus	Cyberlindnera saturnus	1	0.4662	0.471237
Juniperus	Mrakia spp. complex	1	0.458	0.471237
Carya	Candida railenensis	1	0.4736	0.472205
Ilex	Torulaspora delbrueckii	2	1.3078	0.47514
Carya	Torulaspora delbrueckii	2	1.3178	0.47622
Quercus	Wickerhamomyces onychis	1	0.4557	0.479014
Tsuga	Saccharomyces paradoxus	1	0.4858	0.47996
Thuja	Mrakia spp. complex	2	1.3536	0.481881
Quercus	Candida albicans	1	0.4733	0.482573
Betula	Candida santamariae	1	0.4884	0.482573
Quercus	Cyberlindnera veronae	1	0.4678	0.482573
Vaccinium	Hanseniaspora uvarum	1	0.4961	0.482573
Betula	Kluyveromyces lactis	2	1.3591	0.482573
Morus	Mrakia gelida	1	0.4973	0.482573
Fraxinus	Mrakia gelida	1	0.5057	0.482573
Quercus	Nakazawaea molendini-olei	1	0.4675	0.482573
Quercus	Rhodotorula mucilaginosa	1	0.4672	0.482573
Ilex	Saccharomyces paradoxus	1	0.4962	0.482573
Pinus	Candida railenensis	2	1.378	0.486249
Quercus	Mrakiella aquatica	1	0.4808	0.491825
Acer	Candida boleticola	1	0.5074	0.492666
Populus	Cystofilobasidium capitatum	2	1.3876	0.492666
Picea	Cystofilobasidium capitatum	1	0.536	0.498302
Quercus	Kazachstania martiniae	4	3.2737	0.498302
Acer	Rhodotorula fujisanensis	1	0.5182	0.498302
Acer	Metschnikowia pulcherrima spp. complex	5	4.269	0.503559
Morus	Hanseniaspora uvarum	1	0.5443	0.504545
Fraxinus	Hanseniaspora uvarum	1	0.5478	0.505801
Betula	Metschnikowia pulcherrima spp. complex	4	3.3255	0.505801
Populus	Lachancea kluyveri	1	0.5647	0.515473
Ulmus	Metschnikowia pulcherrima spp. complex	1	0.5657	0.515492
Fagus	Barnettozyma californica	1	0.548	0.522091
Fagus	Candida pseudolambica	1	0.5493	0.522091
Pyrus	Mrakia gelida	1	0.5807	0.522091
Rhamnus	Mrakia spp. complex	1	0.5813	0.522091
Populus	Kazachstania martiniae	1	0.5926	0.522912
Betula	Candida sp.	1	0.5656	0.524659
Betula	Scheffersomyces ergatensis	1	0.5868	0.532887
Thuja	Candida railenensis	1	0.6208	0.544209
Morus	Metschnikowia pulcherrima spp. complex	1	0.6199	0.547719
Acer	Rhodosporidiobolus colostri	1	0.6169	0.547719
Quercus	Mrakia blollopis	2	1.5475	0.548717
Acer	Hanseniaspora osmophila	1	0.6257	0.555223
Quercus	Cystofilobasidium infirmominatum	1	0.623	0.561707
Quercus	Candida pseudolambica	1	0.6191	0.561752
Betula	Cryptococcus sp.	1	0.6523	0.561752
Quercus	Kazachstania serrabonitensis	1	0.6269	0.561752
Quercus	Mrakia frigida	1	0.6274	0.563057
Fagus	Schwanniomyces polymorphus	1	0.6839	0.59595
Acer	Teunomyces cretensis/kruisii spp. complex	1	0.7216	0.606721
Pyrus	Metschnikowia pulcherrima spp. complex	1	0.7504	0.614737
Betula	Cyberlindnera saturnus	1	0.8185	0.651103
Ostrya	Torulaspora delbrueckii	1	0.8091	0.655291
Fagus	Candida santamariae	1	0.818	0.658225
Fagus	Tausonia pullulans	1	0.8169	0.658225
Acer	Wickerhamomyces anomalus	1	0.8347	0.660133
Ulmus	Mrakia spp. complex	1	0.8651	0.660578
Acer	Cryptococcus sp.	1	0.8395	0.660905
Fagus	Leucosporidium scottii	1	0.8257	0.660905
Cercis	Torulaspora delbrueckii	1	0.8669	0.66313
Betula	Aureobasidium pullulans	1	0.8828	0.668208
Thuja	Metschnikowia pulcherrima spp. complex	1	0.8994	0.668208
Populus	Mrakia gelida	1	0.8921	0.668208
Betula	Candida sake	2	2.0261	0.68082
Betula	Cystofilobasidium capitatum	4	4.2088	0.682399
Pyrus	Cystofilobasidium capitatum	1	0.9212	0.682399
Malus	Kazachstania martiniae	1	0.9349	0.68313
Quercus	Rhodotorula nothofagi	2	2.0302	0.69068
Rubus	Metschnikowia pulcherrima spp. complex	1	0.9888	0.692603
Quercus	Tausonia pullulans	1	0.9284	0.698467
Quercus	Hanseniaspora osmophila	1	0.9415	0.704486
Betula	Nakazawaea holstii	1	0.9708	0.704486
Fagus	Pichia membranifaciens	1	0.9647	0.704486
Fagus	Saccharomyces eubayanus	1	0.9623	0.707568
Populus	Hanseniaspora uvarum	1	1.006	0.708791
Ilex	Mrakia spp. complex	1	1.0532	0.716417
Acer	Kazachstania martiniae	2	2.1839	0.718488
Tsuga	Mrakia spp. complex	1	1.0572	0.721203
Acer	Cyberlindnera saturnus	1	1.0451	0.728014
Populus	Metschnikowia pulcherrima spp. complex	1	1.1123	0.732645
Acer	Mrakia gelida	3	3.4344	0.734138
Malus	Candida sake	1	1.1216	0.737025
Quercus	Scheffersomyces ergatensis	1	1.0828	0.741404
Quercus	Candida sp.	1	1.0891	0.744128
Quercus	Pichia membranifaciens	1	1.0969	0.744128
Fagus	Curvibasidium cygneicollum	2	2.3272	0.747155
Fagus	Kluyveromyces lactis	2	2.3389	0.747155
Acer	Aureobasidium pullulans	1	1.1403	0.74946
Acer	Nakazawaea holstii	1	1.2309	0.777694
Quercus	Debaryomyces hansenii	1	1.2462	0.782713
Pinus	Lachancea thermotolerans	1	1.2716	0.782713
Malus	Candida railenensis	1	1.3021	0.787378
Tsuga	Torulaspora delbrueckii	1	1.3097	0.787382
Malus	Saccharomyces paradoxus	1	1.3158	0.788124
Acer	Candida sake	2	2.6087	0.79475
Pinus	Saccharomyces paradoxus	1	1.3544	0.79475
Acer	Lachancea fermentati	1	1.3444	0.798087
Pyrus	Torulaspora delbrueckii	1	1.3768	0.798087
Fagus	Hanseniaspora uvarum	4	5.0512	0.802049
Quercus	Hanseniaspora vineae	2	2.6746	0.813204
Quercus	Torulaspora delbrueckii	10	11.9799	0.817547
Malus	Mrakia gelida	1	1.4903	0.81896
Fagus	Lachancea kluyveri	2	2.8752	0.829932
Pinus	Mrakia gelida	1	1.5592	0.835473
Fagus	Kazachstania martiniae	2	2.8691	0.841411
Malus	Hanseniaspora uvarum	1	1.6717	0.851158
Pinus	Hanseniaspora uvarum	1	1.7308	0.863767
Acer	Curvibasidium cygneicollum	1	1.7581	0.87283
Quercus	Candida railenensis	3	4.4983	0.876991
Fagus	Mrakia gelida	3	4.5257	0.876991
Quercus	Lachancea kluyveri	2	3.2673	0.883937
Fagus	Cystofilobasidium capitatum	5	7.141	0.889427
Quercus	Nakazawaea holstii	1	1.8861	0.892547
Quercus	Mrakia spp. complex	7	9.6945	0.89862
Betula	Torulaspora delbrueckii	4	6.2235	0.905388
Fagus	Saccharomyces cerevisiae	1	2.0481	0.907347
Malus	Cystofilobasidium capitatum	1	2.3582	0.931167
Fagus	Hanseniaspora vineae	1	2.3273	0.933182
Pinus	Cystofilobasidium capitatum	1	2.4578	0.940058
Malus	Mrakia spp. complex	1	2.8076	0.954404
Acer	Lachancea thermotolerans	1	2.8054	0.960316
Acer	Candida railenensis	1	3.0252	0.969743
Malus	Torulaspora delbrueckii	1	3.4705	0.980853
Quercus	Cystofilobasidium capitatum	4	8.1351	0.981265
Pinus	Torulaspora delbrueckii	1	3.5823	0.983283
Fagus	Lachancea thermotolerans	1	3.6629	0.984693
Acer	Hanseniaspora uvarum	1	3.8761	0.9871
Quercus	Hanseniaspora uvarum	1	5.7709	0.9988
