## Supplementa Table 9 for "Substrate, temperature, and geographical patterns among nearly 2,000 natural yeast isolates"

### Sheet: Table_S9
StrainID	OTU	Lat	Long	Specific substrate	Substrate genus	Isolation Temperature (℃)	Specific Location	State
yHAB204	Saccharomyces paradoxus	46.6036	-85.2062	Soil	Tsuga	30	Tahquamenon falls, MI, lower falls, Island	Michigan
yHKB115	Saccharomyces paradoxus	44	-88	Soil	Quercus	22	Northeastern WI	Wisconsin
yHKB128	Saccharomyces paradoxus	44	-88	Soil	Acer	22	Northeastern WI	Wisconsin
yHKB275*	Saccharomyces cerevisiae	34.9529	-82.9476	Soil/Plant Matter	Quercus	22	Devils Fork State Park, SC	South Carolina
yHKB296*	Saccharomyces cerevisiae	34.9529	-82.9476	Soil/Plant Matter	Quercus	22	Devils Fork State Park, SC	South Carolina
yHKB305*	Saccharomyces cerevisiae	35.6745	-90.0998	Soil	Unknown	30	Keiser, AR	Arkansas
yHKB310*	Saccharomyces cerevisiae	35.6745	-90.0998	Soil	NA	30	Keiser, AR	Arkansas
yHKB326	Saccharomyces cerevisiae	29.4241	-98.4936	Soil/Grass	Unknown	22	418 Mesa Canyon San Antonio, TX	Texas
yHKB5	Saccharomyces cerevisiae	34.888	-84.436	Soil	Unknown	30	Red Top Mountain State Park (Cantersville, GA)	Georgia
yHKS10	Saccharomyces paradoxus	43.1341	-88.2223	Leaves	Malus	30	Sussex, WI	Wisconsin
yHKS223	Saccharomyces paradoxus	43.5675	-72.2896	Soil	Fagus	30	272 Ladieu Rd. Plainfield, NH	New Hampshire
yHKS224*	Saccharomyces paradoxus	43.5675	-72.2896	Soil	Fagus	30	272 Ladieu Rd. Plainfield, NH	New Hampshire
yHKS225	Saccharomyces paradoxus	43.5675	-72.2896	Soil	Betula	30	272 Ladieu Rd. Plainfield, NH	New Hampshire
yHKS226*	Saccharomyces paradoxus	43.5675	-72.2896	Soil	Betula	30	272 Ladieu Rd. Plainfield, NH	New Hampshire
yHKS246	Saccharomyces paradoxus	43.5675	-72.2896	Soil	Fagus	22	272 Ladieu Rd. Plainfield, NH	New Hampshire
yHKS248*	Saccharomyces paradoxus	43.5675	-72.2896	Soil	Fagus	22	272 Ladieu Rd. Plainfield, NH	New Hampshire
yHKS253*	Saccharomyces paradoxus	43.5675	-72.2896	Soil	Betula	22	272 Ladieu Rd. Plainfield, NH	New Hampshire
yHKS254	Saccharomyces paradoxus	43.5675	-72.2896	Soil	Betula	22	272 Ladieu Rd. Plainfield, NH	New Hampshire
yHKS267*	Saccharomyces paradoxus	38.9275	-92.3489	Soil	Quercus	10	Columbia, MO (Hinkson Creek)	Missouri
yHKS306*	Saccharomyces paradoxus	43.5675	-72.2896	Soil	Fagus	10	272 Ladieu Rd. Plainfield, NH	New Hampshire
yHKS320	Saccharomyces paradoxus	43.6957	-87.7184	Bark	Acer	30	Sheboygan,WI (Indian Mound Park)	Wisconsin
yHKS5	Saccharomyces paradoxus	43.3316	-88.2904	Bark	NA	30	Slinger, WI (Ice Age Trail)	Wisconsin
yHKS500*	Saccharomyces cerevisiae	47.8556	-121.972	Fruit	Rubus	30	Monroe, WA	Washington
yHKS501	Saccharomyces cerevisiae	47.8556	-121.972	Fruit	Rubus	30	Monroe, WA	Washington
yHKS513*	Saccharomyces cerevisiae	47.8556	-121.972	Fruit	Rubus	22	Monroe, WA	Washington
yHKS54	Saccharomyces paradoxus	40.1964	-92.5795	Soil	Quercus	30	Kirksville, MO	Missouri
yHKS579	Saccharomyces paradoxus	43.6957	-87.7184	Bark	Acer	30	Sheboygan,WI (Indian Mound Park)	Wisconsin
yHKS58*	Saccharomyces paradoxus	38.9275	-92.3489	Soil	Quercus	30	Columbia, MO (Hinkson Creek)	Missouri
yHKS602	Saccharomyces paradoxus	43.6957	-87.7184	Soil	Fagus	22	Sheboygan,WI (Indian Mound Park)	Wisconsin
yHKS613	Saccharomyces paradoxus	43.6957	-87.7184	Bark	Betula	22	Sheboygan,WI (Indian Mound Park)	Wisconsin
yHKS69	Saccharomyces paradoxus	40.1964	-92.5795	Soil	Quercus	30	Kirksville, MO	Missouri
yHKS71	Saccharomyces paradoxus	38.9518	-92.3363	Soil	Acer	30	Columbia, MO	Missouri
yHKS734	Saccharomyces cerevisiae	36.0232	-80.3038	Sand	Quercus	30	2626 Evans Rd, Winston-Salem, NC (27127)	North Carolina
yHKS737	Saccharomyces cerevisiae	36.0232	-80.3038	Duff	Oxydendrum	30	2629 Evans Rd, Winston-Salem, NC (27127)	North Carolina
yHKS742	Saccharomyces cerevisiae	36.0232	-80.3038	Duff	Prunus	30	2634 Evans Rd, Winston-Salem, NC (27127)	North Carolina
yHKS743	Saccharomyces cerevisiae	36.0232	-80.3038	Sand	Carya	30	2635 Evans Rd, Winston-Salem, NC (27127)	North Carolina
yHKS749*	Saccharomyces cerevisiae	36.0232	-80.3038	Sand	Sumac	30	2641 Evans Rd, Winston-Salem, NC (27127)	North Carolina
yHKS751*	Saccharomyces cerevisiae	36.0232	-80.3038	Soil	Liriodendron	30	2643 Evans Rd, Winston-Salem, NC (27127)	North Carolina
yHKS752	Saccharomyces paradoxus	36.0232	-80.3038	Soil/Grass/Twigs	Diospryos	30	2644 Evans Rd, Winston-Salem, NC (27127)	North Carolina
yHKS753*	Saccharomyces paradoxus	36.0232	-80.3038	Duff	Ulmus	30	2645 Evans Rd, Winston-Salem, NC (27127)	North Carolina
yHKS772*	Saccharomyces cerevisiae	36.0232	-80.3038	Sand	Sumac	22	2662 Evans Rd, Winston-Salem, NC (27127)	North Carolina
yHKS774*	Saccharomyces cerevisiae	36.0232	-80.3038	Soil	Liriodendron	22	2664 Evans Rd, Winston-Salem, NC (27127)	North Carolina
yHKS776*	Saccharomyces paradoxus	36.0232	-80.3038	Duff	Ulmus	22	2666 Evans Rd, Winston-Salem, NC (27127)	North Carolina
yHMH114*	Saccharomyces paradoxus	42.944	-89.583	Bark	Quercus	10	verona Town, Bud Jackson school Forest, WI	Wisconsin
yHMH115*	Saccharomyces paradoxus	42.944	-89.583	Bark	Quercus	10	verona Town, Bud Jackson school Forest, WI	Wisconsin
yHMH117	Saccharomyces paradoxus	42.9454	-89.5841	Soil	NA	10	verona Town, Bud Jackson school Forest, WI	Wisconsin
yHMJ606	Saccharomyces paradoxus	43.7617	-71.6686	Fungus	Unknown	22	New Hampshire	New Hampshire
yHQL231	Saccharomyces paradoxus	43.0259	-89.8443	Fungus	Ostrya	30	Blue Mound State Park	Wisconsin
yHQL237	Saccharomyces paradoxus	43.0259	-89.8443	Bark	Ostrya	30	Blue Mound State Park	Wisconsin
yHQL297*	Saccharomyces paradoxus	39.8717	-79.4929	Lichen	Unknown	30	Ohiopyle, PA	Pennsylvania
yHQL316*	Saccharomyces paradoxus	39.8717	-79.4929	Lichen	Unknown	22	Ohiopyle, PA	Pennsylvania
yHQL346	Saccharomyces cerevisiae	42.0133	-89.8903	Soil	Morus	22	Chadwick, Illinois-Sheddan property	Illinois
yHQL371	Saccharomyces cerevisiae	42.0133	-89.8903	Soil	NA	30	Chadwick, Illinois-Sheddan property	Illinois
yHQL418	Saccharomyces paradoxus	39.4678	-123.156	Flotsam	NA	22	Potter Valley, CA	California
yHQL442*	Saccharomyces paradoxus	37.627	-119.636	Needles	Pinus	10	Yosemite Nat'l Park, CA	California
yHQL457	Saccharomyces paradoxus	40.396	-80.13	Soil	NA	10	Collier Townshiop, PA/walkers mill, Pan Handel trail	Pennsylvania
yHQL496*	Saccharomyces paradoxus	37.627	-119.636	Needles	Pinus	10	Yosemite Nat'l Park, CA	California
yHQL675*	Saccharomyces paradoxus	44.8379	-88.3318	Compost	NA	30	W1348 Church Rd., Cecil WI 54111	Wisconsin
yHQL689*	Saccharomyces paradoxus	44.8379	-88.3318	Compost	NA	22	W1348 Church Rd., Cecil WI 54111	Wisconsin
yHRM48	Saccharomyces paradoxus	NA	NA	Soil	Quercus	22	Salem, Oregon (Park & Church St)	Oregon
yHRM69	Saccharomyces paradoxus	NA	NA	Soil	NA	22	Picnic Point, Madison WI	Wisconsin
yHRM71	Saccharomyces paradoxus	NA	NA	Soil	NA	22	Picnic Point, Madison WI	Wisconsin
yHRM73	Saccharomyces paradoxus	NA	NA	Soil	NA	22	Picnic Point, Madison WI	Wisconsin
yHRVM127	Saccharomyces cerevisiae	42.8666	-88.3366	Soil	NA	30	Mukwonago, WI	Wisconsin
yHRVM128*	Saccharomyces cerevisiae	42.8666	-88.3366	Soil	Hosta	30	Mukwonago, WI	Wisconsin
yHRVM132	Saccharomyces cerevisiae	34.9517	-82.9462	Soil	Quercus	30	Devil's Fork State Park, SC	South Carolina
yHRVM147	Saccharomyces paradoxus	42.8666	-88.3366	Soil	NA	22	Mukwonago, WI	Wisconsin
yHRVM148*	Saccharomyces paradoxus	42.8666	-88.3366	Soil	Hosta	22	Mukwonago, WI	Wisconsin
yHRVM152	Saccharomyces paradoxus	34.9517	-82.9462	Plant Matter	Ilex	22	Devil's Fork State Park, SC	South Carolina
yHRVM155*	Saccharomyces cerevisiae	34.9517	-82.9462	Soil	Rhododendron	22	Devil's Fork State Park, SC	South Carolina
yHRVM157*	Saccharomyces paradoxus	42.8666	-88.3366	Soil	Hosta	22	Mukwonago, WI	Wisconsin
yHRVM175*	Saccharomyces cerevisiae	34.9517	-82.9462	Soil	Rhododendron	22	Devil's Fork State Park, SC	South Carolina
yHRVM176	Saccharomyces cerevisiae	42.0434	-88.0046	Leaves	Unknown	22	Busse Woods, Arlington Heights, IL	Illinois
yHRVM19	Saccharomyces paradoxus	43.0744	-89.4105	Soil	NA	22	Madison	Wisconsin
yHRVM221	Saccharomyces paradoxus	34.9517	-82.9462	Sand	NA	22	Devil's Fork State Park, SC	South Carolina
yHRVM223*	Saccharomyces cerevisiae	42.8666	-88.3366	Soil	Hosta	10	Mukwonago, WI	Wisconsin
yHRVM28	Saccharomyces cerevisiae	46.4827	-86.6712	Plant Matter	Fagus	30	Grand Island, MI	Michigan
yHRVM33	Saccharomyces paradoxus	46.4827	-86.6712	Plant Matter	Fagus	30	Grand Island, MI	Michigan
yHRVM76*	Saccharomyces paradoxus	35.9929	-78.8904	Bark	Unknown	30	Durham, NC	North Carolina
yHRVM78*	Saccharomyces paradoxus	35.9929	-78.8904	Bark	Unknown	22	Durham, NC	North Carolina
yHRVM81	Saccharomyces paradoxus	36.9119	-80.3193	Soil	Quercus	22	Floyd, VA	Virginia
yHRVM85	Saccharomyces cerevisiae	37.5057	-76.3989	Soil	Quercus	22	Cobbs Creek, VA	Virginia
* Non-independent isolations, isolated from same sample as other strain(s) on the list
