## Supplementa Table 10 for "Substrate, temperature, and geographical patterns among nearly 2,000 natural yeast isolates"

### Sheet: Table_S10
Isolation Temperature (℃)	NonSaccharosObs	SaccharosObs	NonBasidiosObs	BasidiosObs	NonPezizosObs	PezizosObs	SaccharoEnrichment_pAdj	BasidioEnrichment_pAdj	PezizoEnrichment_pAdj
4	81	7	10	78	85	3	1	1.75353e-35	0.936073
10	329	315	329	315	630	14	1	1.00284e-54	1
22	82	479	499	62	541	20	2.4518e-23	1	0.713181
30	33	424	441	16	444	13	8.90216e-41	1	0.936073
Unknown	0	1	1	0	1	0	1	1	1
