## Supplementa Table 11 for "Substrate, temperature, and geographical patterns among nearly 2,000 natural yeast isolates"

### Sheet: Table_S11
Isolation Temperature (℃)	OTU	Observed	Expected (based on permutations)	Padj (based on permutations)
10	Candida sake	33	15.4032	0
10	Cystofilobasidium capitatum	59	25.7107	0
30	Kluyveromyces marxianus	11	3.6496	0
30	Lachancea kluyveri	19	6.8025	0
4	Mrakia gelida	11	2.7567	0
10	Mrakia gelida	44	20.1851	0
4	Mrakia sp.	13	4.168	0
10	Mrakia sp.	70	30.5914	0
30	Lecythophora sp.	7	1.8249	0.00444
4	Mrakia blollopis	5	0.5995	0.00444
30	Metschnikowia pulcherrima spp. complex	30	16.1649	0.00807273
4	Mrakiella cryoconiti	3	0.1965	0.0136615
30	Saccharomyces cerevisiae	15	6.5209	0.0136615
10	Rhodotorula fujisanensis	7	2.5791	0.0285429
30	Candida pseudolambica	7	2.3536	0.03552
30	Torulaspora delbrueckii	48	33.1343	0.036075
30	Kazachstania martiniae	20	10.9362	0.0574588
4	Cystofilobasidium capitatum	10	3.5305	0.0630947
4	Kwoniella heavenensis	2	0.0995	0.0630947
10	Tausonia pullulans	9	4.0253	0.07104
4	Rhodotorula kratochvilovae	2	0.1051	0.0718857
22	Cyberlindnera saturnus	22	13.4826	0.07585
30	Kluyveromyces lactis	16	8.6367	0.07585
30	Pichia manshurica	8	3.1402	0.07585
30	Vanrija humicola	6	2.0879	0.081696
30	Schizosaccharomyces japonicus	4	1.0591	0.0888
30	Pichia kudriavzevii	7	2.6184	0.0920889
22	Kazachstania servazzii	7	2.867	0.0935571
22	Candida railenensis	21	13.0885	0.10508
10	Cystofilobasidium infirmominatum	5	1.8339	0.10508
30	Lachancea fermentati	10	4.7272	0.116013
4	Cryptococcus sp.	3	0.4521	0.1332
30	Debaryomyces hansenii	6	2.352	0.1368
22	Kazachstania martiniae	21	13.4626	0.1368
22	Kazachstania serrabonitensis	4	1.2738	0.1368
30	Meyerozyma caribbica	10	4.9713	0.1368
22	Sydowia polyspora	4	1.3036	0.1368
30	Pichia membranifaciens	6	2.3393	0.141379
30	Saccharomyces paradoxus	21	13.2961	0.146862
10	Leucosporidium scottii	7	3.289	0.16539
22	Cryptococcus pinus	5	1.9183	0.165688
10	Curvibasidium cygneicollum	13	7.7103	0.175486
30	Kuraishia molischiana	3	0.7832	0.176655
22	Lachancea thermotolerans	19	12.481	0.176655
30	Metschnikowia sp.	3	0.7904	0.176655
22	Saccharomyces paradoxus	24	16.3854	0.176655
22	Torulaspora delbrueckii	52	40.6526	0.176655
4	Curvibasidium cygneicollum	4	1.0635	0.185
10	Cryptococcus victoriae	5	2.2199	0.241536
10	Rhodosporidiobolus colostri	5	2.221	0.241536
22	Hanseniaspora uvarum	35	26.6074	0.283812
22	Candida inconspicua	3	0.9641	0.284331
4	Caulerpa cupressoides	1	0.0466	0.3441
4	Cryptococcus aquaticus	1	0.0526	0.3441
4	Cryptococcus filicatus	1	0.048	0.3441
4	Cystofilobasidium macerans	1	0.049	0.3441
4	Diozsegia sp.	1	0.0507	0.3441
4	Dothiora sorbi	1	0.0518	0.3441
10	Kodamaea meredithiae	3	1.109	0.3441
4	Krasilnikovozyma huempii	1	0.0496	0.3441
10	Kwoniella betulae	3	1.1053	0.3441
4	Mrakia aquatica	1	0.0481	0.3441
4	Mrakia frigida	2	0.3526	0.3441
4	Phenoliferia glacialis	1	0.0503	0.3441
4	Rhodotorula sp.	1	0.0483	0.3441
4	Sporidiobolales sp.	1	0.0506	0.3441
4	Thelebolus sp.	1	0.0466	0.3441
30	Wickerhamomyces anomalus	9	5.1955	0.3441
10	Rhodotorula nothofagi	10	6.2431	0.346835
30	Scheffersomyces spartinae	3	1.0496	0.362177
22	Hanseniaspora vineae	13	8.6714	0.38209
10	Mrakia frigida	5	2.5621	0.389733
10	Leotiomycetes sp.	7	4.083	0.402033
30	Candida glabrata	2	0.5232	0.410848
10	Candida pseudoglaebosa	5	2.5849	0.410848
22	Suhomyces bolitotheri	7	4.1514	0.4995
30	Candida boleticola	5	2.6163	0.509635
4	Coniochaeta ligniaria	1	0.0956	0.509635
22	Cryptococcus pseudolongus	2	0.6361	0.509635
22	Cyberlindnera fabianii	2	0.6367	0.509635
4	Goffeauzyma gastrica	1	0.0956	0.509635
4	Holtermanniella takashimae	1	0.099	0.509635
10	Kluyveromyces dobzhanskii	11	7.7138	0.509635
22	Lachancea thermotolerans/quebecensis	3	1.2899	0.509635
22	Lachancea waltii	2	0.6344	0.509635
4	Leucosporidium fellii	1	0.0968	0.509635
22	Pichia galeiformis	2	0.65	0.509635
4	Pueraria montana	1	0.1012	0.509635
22	Saturnispora zaruensis	2	0.6384	0.509635
22	Scleroconidioma sphagnicola	2	0.6464	0.509635
22	Suhomyces ambrosiae	3	1.2792	0.509635
22	Vanrija albida	2	0.6361	0.509635
22	Torulaspora microellipsoides	2	0.6514	0.510839
30	Candida mycetangii	3	1.3122	0.523353
30	Cyberlindnera veronae	3	1.3087	0.525476
30	Lachancea thermotolerans	14	10.197	0.525476
10	Mrakia blollopis	7	4.4512	0.525476
30	Candida albicans	3	1.3196	0.539904
22	Scheffersomyces ergatensis	9	6.1002	0.539904
22	Trichosporon porosum	7	4.4808	0.539904
22	Candida santamariae	5	2.8783	0.555622
10	Cryptococcus gastricus	4	2.1986	0.555622
10	Cryptococcus wisconsinensis	2	0.73	0.555622
10	Cyberlindnera misumaiensis	2	0.7202	0.555622
10	Piskurozyma taiwanensis	2	0.7328	0.555622
22	Teunomyces cretensis/kruisii spp. complex	10	7.0789	0.555622
10	Yamadazyma mexicana	4	2.1994	0.555622
10	Candida norvegica	3	1.4637	0.565495
10	Hanseniaspora osmophila	4	2.217	0.565495
10	Mrakia robertii	2	0.734	0.565495
10	Ambrosiozyma oregonensis	2	0.751	0.5692
4	Mrakiella aquatica	1	0.151	0.570461
10	Candida vartiovaarae	3	1.483	0.576421
10	Lachancea nothofagi	3	1.4832	0.576421
4	Kwoniella shandongensis	1	0.1574	0.576814
22	Aureobasidium pullulans	6	3.8605	0.587446
22	Schwanniomyces pseudopolymorphus	4	2.2402	0.587446
30	Cyberlindnera culbertsonii	2	0.7832	0.610959
30	Ogataea naganishii	2	0.773	0.610959
30	Pichia sp.	2	0.7732	0.610959
30	Suhomyces xylopsoci/prunicola/pyralidae spp. complex	2	0.7776	0.610959
30	Groenewaldozyma salmanticensis	2	0.7909	0.616907
30	Sugiyamaella paludigena	2	0.7836	0.616907
10	Saccharomyces eubayanus	6	4.0475	0.626613
10	Aureobasidium sp.	1	0.3646	0.641314
30	Barnettozyma californica	3	2.0762	0.641314
30	Blastobotrys buckinghamii	1	0.259	0.641314
22	Cadophora malorum	1	0.3225	0.641314
22	Candida argentea	1	0.3173	0.641314
22	Candida boidinii	3	1.6061	0.641314
30	Candida bombi	1	0.2638	0.641314
10	Candida californica	1	0.3698	0.641314
10	Candida derodonti	1	0.3741	0.641314
22	Candida friedrichii	1	0.3168	0.641314
22	Candida germanica	2	0.9706	0.641314
30	Candida intermedia	1	0.2608	0.641314
22	Candida jaroonii	1	0.3162	0.641314
10	Candida montana	1	0.373	0.641314
22	Candida pseudorhagii	1	0.3197	0.641314
30	Candida sanyaensis	1	0.2649	0.641314
22	Candida savonica	2	0.9633	0.641314
22	Candida silvanorum	1	0.3181	0.641314
22	Candida sorboxylosa	1	0.3188	0.641314
10	Candida sp.	6	4.4406	0.641314
30	Candida subhashii	1	0.261	0.641314
30	Candida tropicalis	2	1.0472	0.641314
22	Candida zeylanoides	1	0.316	0.641314
10	Cephalosporium sp.	1	0.3657	0.641314
30	Coniochaeta hoffmannii	1	0.2651	0.641314
10	Cryptococcus carnescens	1	0.365	0.641314
22	Cryptococcus flavescens	5	3.2192	0.641314
4	Cryptococcus gastricus	1	0.3006	0.641314
22	Cryptococcus heveanensis	1	0.3197	0.641314
10	Cryptococcus podzolicus	1	0.3628	0.641314
10	Cryptococcus saitoi	1	0.3699	0.641314
10	Cryptococcus tahquamenonensis	1	0.3588	0.641314
4	Cryptococcus victoriae	1	0.2988	0.641314
30	Cyberlindnera jadinii	1	0.2638	0.641314
30	Cyberlindnera japonica	1	0.254	0.641314
30	Cyberlindnera sp.	1	0.2586	0.641314
30	Cyberlindnera suaveolens	1	0.264	0.641314
10	Cystofilobasidium sp.	1	0.3662	0.641314
10	Cystofilobasidium macarens	1	0.3654	0.641314
10	Cystofilobasidium mecerans	1	0.3687	0.641314
10	Cystofilobasidium sp.	1	0.3643	0.641314
30	Debaryomyces sp.	1	0.2548	0.641314
10	Dothiora oleae	1	0.3635	0.641314
30	Fibulobasidium inconspicuum	1	0.264	0.641314
22	Hanseniaspora opuntiae	1	0.3148	0.641314
10	Hanseniaspora sp.	2	1.1024	0.641314
10	Hanseniaspora valbyensis	1	0.3579	0.641314
10	Holtermanniella festucosa	1	0.3667	0.641314
10	Hyphopichia pseudoburtonii	1	0.3726	0.641314
10	Hypocrea lixii	1	0.3654	0.641314
22	Isaria sp.	1	0.3243	0.641314
22	Kazachstania aerobia	1	0.3223	0.641314
22	Kazachstania kunashirensis	2	0.9547	0.641314
22	Kloeckera lindneri	1	0.3097	0.641314
22	Kluyveromyces lactis	12	10.5123	0.641314
22	Kuraishia capsulata	1	0.3103	0.641314
30	Kuraishia ogatae	1	0.263	0.641314
22	Kwoniella newhampshirensis	1	0.3197	0.641314
22	Kwoniella pini	1	0.3144	0.641314
10	Kwoniella shandongensis	2	1.1027	0.641314
22	Lachancea fermentati	8	5.7596	0.641314
22	Lachancea lanzarotensis	1	0.3185	0.641314
10	Lachancea sp.	1	0.3689	0.641314
10	Leucosporidium creatinivora	1	0.3703	0.641314
10	Leucosporidium drummii	1	0.372	0.641314
10	Metschnikowia bicuspidata	1	0.3619	0.641314
22	Metschnikowia viticola	3	1.5933	0.641314
22	Mrakia curviuscula	1	0.3232	0.641314
10	Mrakia psychrophila	1	0.3599	0.641314
10	Mrakiella aquatica	2	1.1035	0.641314
30	Naganishia friedmannii	1	0.254	0.641314
22	Nakazawaea anatomiae/populi spp. complex	7	5.4585	0.641314
30	Nakazawaea holstii	7	4.9417	0.641314
22	Nakazawaea molendini-olei	2	0.9687	0.641314
22	Nakazawaea sp.	1	0.3245	0.641314
10	Oberwinklerozyma straminea	1	0.3711	0.641314
30	Ogataea dorogensis	1	0.2602	0.641314
30	Ogataea pini	1	0.2706	0.641314
30	Ogataea polymorpha	1	0.2606	0.641314
30	Ogataea sp.	1	0.2588	0.641314
30	Ogataea zsoltii	1	0.2591	0.641314
4	Papiliotrema flavescens	1	0.2415	0.641314
10	Papiliotrema flavescens	3	1.849	0.641314
10	Peterozyma toletana	1	0.3636	0.641314
30	Phaeoacremonium rubrigenum	1	0.2559	0.641314
22	Phialemoniopsis ocularis	1	0.3178	0.641314
22	Pichia cecembensis	1	0.3183	0.641314
22	Pichia fermentans	7	5.1427	0.641314
10	Pichia kluyveri	3	1.8251	0.641314
22	Pichia occidentalis	1	0.3128	0.641314
30	Pichia pastoris	1	0.2659	0.641314
22	Pichia sporocuriosa	1	0.3156	0.641314
22	Rhodosporidiobolus poonsookiae	1	0.3135	0.641314
10	Rhodosporidium babjevae	1	0.3695	0.641314
10	Rhodosporidium sp.	1	0.3646	0.641314
10	Rhodotorula araqucariae	1	0.362	0.641314
10	Rhodotorula babjevae	2	1.101	0.641314
22	Rhodotorula graminis	1	0.3277	0.641314
22	Rhodotorula mucilaginosa	3	1.5904	0.641314
10	Rhodotorula nothofagii	1	0.3582	0.641314
22	Rhodotorula paludigena	1	0.3203	0.641314
22	Saccharomyces eubayanus	5	3.5305	0.641314
10	Saccharomyces uvarum	1	0.3673	0.641314
10	Saccharomycopsis sp.	1	0.3643	0.641314
10	Saturnispora dispora	1	0.3676	0.641314
10	Scheffersomyces ergatensis	9	7.0126	0.641314
22	Scheffersomyces shehatae	3	1.6143	0.641314
30	Scheffersomyces stipitis	1	0.2712	0.641314
22	Schwanniomyces polymorphus	3	1.9284	0.641314
30	Schwanniomyces pseudopolymorphus	3	1.8361	0.641314
22	Schwanniomyces vanrijiae	2	0.9673	0.641314
10	Solicoccozyma aeria	1	0.3714	0.641314
10	Sporidiobolus salmonicolor	1	0.3707	0.641314
30	Sugiyamaella chiloensis	1	0.2581	0.641314
22	Sugiyamaella novakii	1	0.3167	0.641314
22	Suhomyces anneliseae	1	0.3297	0.641314
30	Suhomyces atakaporum	1	0.2611	0.641314
22	Suhomyces tanzawaensis	2	0.9691	0.641314
22	Suhomyces vadensis	1	0.3292	0.641314
22	Talaromyces amestolkiae	1	0.3226	0.641314
30	Teunomyces carpophila	3	1.8176	0.641314
4	Teunomyces cretensis/kruisii spp. complex	2	1.1053	0.641314
22	Tremella encephala	1	0.3158	0.641314
22	Tremella moriformis	1	0.3283	0.641314
30	Trichosporon asahii	1	0.2724	0.641314
30	Trichosporon japonicum	1	0.2569	0.641314
22	Trichosporon moniliiforme	1	0.3217	0.641314
10	Trichosporon porosum	7	5.1533	0.641314
10	Trichosporon xylopini	1	0.3649	0.641314
22	Vanrija musci	1	0.3191	0.641314
22	Vishniacozyma dimennae	1	0.3151	0.641314
30	Wickerhamomyces hampsirensis	1	0.2628	0.641314
30	Wickerhamomyces onychis	2	1.0334	0.641314
30	Zygoascus meyerae/hellenicus spp. complex	1	0.2622	0.641314
22	Zygosaccharomyces florentinus	2	0.9548	0.641314
4	Leucosporidium scottii	1	0.4546	0.643117
22	Candida tropicalis	2	1.2752	0.647359
10	Cryptococcus cuniculi	1	0.382	0.647359
22	Zygowilliopsis californica	2	1.2661	0.64743
22	Rhodotorula glutinis	2	1.2919	0.657455
30	Rhodotorula mucilaginosa	2	1.3097	0.657455
30	Geotrichum candidum	2	1.3214	0.659657
10	Nakazawaea holstii	8	6.9934	0.66284
4	Cryptococcus flavescens	1	0.5027	0.66534
30	Metschnikowia viticola	2	1.322	0.66534
22	Meyerozyma caribbica	7	6.0994	0.676121
30	Pichia fermentans	5	4.2016	0.676121
22	Saccharomyces cerevisiae	9	8.0326	0.676121
10	Teunomyces cretensis/kruisii spp. complex	9	8.093	0.686492
4	Tausonia pullulans	1	0.5569	0.700677
30	Candida parapsilosis	1	0.5266	0.707615
10	Candida railenensis	16	15.1362	0.707615
10	Candida santamariae	4	3.3172	0.707615
30	Coniochaeta ligniaria	1	0.5168	0.707615
30	Debaryomyces nepalensis	1	0.5236	0.707615
30	Naganishia albida	1	0.5171	0.707615
30	Pichia scaptomyzae	1	0.5171	0.707615
30	Pichia terricola	1	0.5207	0.707615
30	Starmerella bombicola	1	0.5179	0.707615
30	Sugiyamaella lignohabitans	1	0.5201	0.707615
30	Sugiyamaella smithiae	1	0.5181	0.707615
30	Suhomyces bolitotheri	4	3.3967	0.707615
30	Wickerhamomyces hampshirensis	1	0.5136	0.707615
10	Rhodotorula glutinis	2	1.4602	0.713483
30	Nakazawaea anatomiae/populi spp. complex	5	4.4251	0.721615
22	Wickerhamomyces anomalus	7	6.4463	0.728007
22	Rhodotorula nothofagi	6	5.4438	0.733287
30	Schwanniomyces polymorphus	2	1.5656	0.740203
22	Leotiomycetes sp.	4	3.5234	0.74692
22	Candida albicans	2	1.5863	0.759784
10	Teunomyces carpophila	3	2.5807	0.764884
22	Candida coipomoensis	1	0.6412	0.766148
22	Candida melibiosica	1	0.6261	0.766148
22	Candida xestobii	1	0.6403	0.766148
10	Cryptococcus flavescens	4	3.6678	0.766148
22	Cryptococcus musci	1	0.6408	0.766148
22	Cryptococcus surugaensis	1	0.631	0.766148
22	Debaryomyces nepalensis	1	0.639	0.766148
30	Hanseniaspora uvarum	22	21.689	0.766148
22	Kluyveromyces dobzhanskii	7	6.7348	0.766148
22	Metschnikowia reukaufii	2	1.6142	0.766148
22	Naganishia albida	1	0.6385	0.766148
22	Papiliotrema wisconsinensis	1	0.6498	0.766148
22	Pichia scaptomyzae	1	0.6392	0.766148
22	Pichia terricola	1	0.6386	0.766148
22	Starmerella bombicola	1	0.6401	0.766148
22	Sugiyamaella lignohabitans	1	0.6373	0.766148
22	Sugiyamaella smithiae	1	0.635	0.766148
22	Wickerhamomyces hampshirensis	1	0.6427	0.766148
22	Candida nitratophila	1	0.6483	0.767668
22	Kwoniella heveanensis	1	0.652	0.769741
22	Candida sp.	4	3.8062	0.786133
10	Candida coipomoensis	1	0.74	0.794589
30	Candida germanica	1	0.7691	0.794589
10	Candida melibiosica	1	0.7345	0.794589
10	Candida nitratophila	1	0.7277	0.794589
10	Candida parapsilosis	1	0.735	0.794589
10	Candida xestobii	1	0.7407	0.794589
10	Cryptococcus musci	1	0.7385	0.794589
10	Geotrichum candidum	2	1.8339	0.794589
10	Goffeauzyma gastrica	1	0.7376	0.794589
10	Holtermanniella takashimae	1	0.7349	0.794589
10	Kwoniella heveanensis	1	0.7244	0.794589
30	Lachancea quebecensis	1	0.787	0.794589
10	Leucosporidium fellii	1	0.7352	0.794589
10	Metschnikowia reukaufii	2	1.8273	0.794589
30	Meyerozyma guilliermondii	1	0.792	0.794589
10	Papiliotrema wisconsinensis	1	0.7399	0.794589
22	Pichia manshurica	4	3.8434	0.794589
10	Pueraria montana	1	0.7227	0.794589
4	Rhodotorula nothofagi	1	0.8542	0.794589
30	Scheffersomyces cyptocercus	1	0.7833	0.794589
30	Schwanniomyces vanrijiae	1	0.7847	0.794589
10	Cryptococcus surugaensis	1	0.7413	0.794747
10	Scheffersomyces shehatae	2	1.8357	0.794747
10	Candida boidinii	2	1.8449	0.798416
10	Barnettozyma californica	3	2.9374	0.800502
22	Hanseniaspora osmophila	2	1.9141	0.80386
22	Yamadazyma mexicana	2	1.911	0.80386
4	Candida sake	2	2.1082	0.819464
30	Aureobasidium pullulans	3	3.1404	0.831631
22	Candida boleticola	3	3.2021	0.859769
22	Cyberlindnera culbertsonii	1	0.9416	0.861509
30	Cyberlindnera saturnus	10	10.9863	0.861509
22	Hanseniaspora sp.	1	0.9412	0.861509
22	Lachancea quebecensis	1	0.9625	0.861509
22	Meyerozyma guilliermondii	1	0.9563	0.861509
22	Ogataea naganishii	1	0.9684	0.861509
22	Pichia sp.	1	0.9699	0.861509
22	Rhodotorula babjevae	1	0.9642	0.861509
22	Scheffersomyces cyptocercus	1	0.9559	0.861509
22	Sugiyamaella paludigena	1	0.9502	0.861509
22	Suhomyces xylopsoci/prunicola/pyralidae spp. complex	1	0.9605	0.861509
30	Zygowilliopsis californica	1	1.0499	0.86394
30	Candida norvegica	1	1.0496	0.87254
10	Cryptococcus sp.	3	3.3322	0.872953
30	Suhomyces ambrosiae	1	1.0728	0.87853
10	Hanseniaspora vineae	9	9.9452	0.881622
10	Candida savonica	1	1.1096	0.901476
10	Groenewaldozyma salmanticensis	1	1.0979	0.901476
10	Lachancea quebecensis	1	1.1012	0.901476
10	Meyerozyma guilliermondii	1	1.1049	0.901476
10	Nakazawaea molendini-olei	1	1.0948	0.901476
10	Scheffersomyces cyptocercus	1	1.1026	0.901476
10	Suhomyces tanzawaensis	1	1.114	0.901476
10	Kazachstania kunashirensis	1	1.1192	0.901882
10	Zygosaccharomyces florentinus	1	1.1104	0.901882
22	Barnettozyma californica	2	2.5771	0.924785
22	Candida vartiovaarae	1	1.2706	0.924785
22	Lachancea nothofagi	1	1.276	0.924785
30	Metschnikowia reukaufii	1	1.307	0.924785
30	Pichia kluyveri	1	1.3029	0.924785
22	Scheffersomyces spartinae	1	1.2805	0.924785
22	Vanrija humicola	2	2.5679	0.924785
22	Wickerhamomyces onychis	1	1.2946	0.924785
10	Nakazawaea anatomiae/populi spp. complex	5	6.2751	0.948641
30	Cryptococcus gastricus	1	1.564	0.963869
22	Cryptococcus sp.	2	2.8753	0.963869
22	Debaryomyces hansenii	2	2.892	0.963869
10	Lachancea thermotolerans/quebecensis	1	1.4669	0.963869
4	Metschnikowia pulcherrima spp. complex	2	3.109	0.963869
30	Rhodosporidiobolus colostri	1	1.5758	0.963869
10	Wickerhamomyces onychis	1	1.4734	0.963869
10	Zygowilliopsis californica	1	1.4797	0.963869
10	Mrakiella cryoconiti	1	1.4753	0.965158
22	Candida mycetangii	1	1.5902	0.969156
30	Candida sp.	2	3.143	0.969156
22	Cyberlindnera veronae	1	1.6073	0.969156
22	Geotrichum candidum	1	1.6032	0.969156
22	Papiliotrema flavescens	1	1.6012	0.969156
22	Pichia kluyveri	1	1.6178	0.969156
10	Aureobasidium pullulans	3	4.3939	0.974129
30	Candida pseudoglaebosa	1	1.811	0.974129
30	Hanseniaspora vineae	5	7.029	0.974129
22	Kluyveromyces marxianus	3	4.4871	0.974129
10	Hanseniaspora uvarum	26	30.5216	0.974913
22	Pichia kudriavzevii	2	3.2092	0.975361
4	Candida railenensis	1	2.0617	0.978015
10	Cyberlindnera veronae	1	1.8364	0.982295
10	Pichia fermentans	4	5.8523	0.982295
10	Candida mycetangii	1	1.8406	0.983908
10	Pichia membranifaciens	2	3.3142	0.983908
22	Nakazawaea holstii	4	6.1089	0.988582
10	Candida boleticola	2	3.6729	1
22	Candida pseudoglaebosa	1	2.255	1
10	Candida pseudolambica	1	3.299	1
22	Candida pseudolambica	1	2.9053	1
30	Candida railenensis	3	10.7136	1
22	Candida sake	6	13.552	1
30	Candida sake	1	10.9366	1
10	Cryptococcus pinus	1	2.2084	1
30	Cryptococcus sp.	1	2.3404	1
22	Curvibasidium cygneicollum	4	6.7488	1
10	Cyberlindnera saturnus	10	15.4223	1
22	Cystofilobasidium capitatum	1	22.4313	1
10	Debaryomyces hansenii	1	3.3091	1
10	Kazachstania martiniae	1	15.4656	1
10	Kazachstania servazzii	1	3.3168	1
30	Kazachstania servazzii	1	2.355	1
30	Kluyveromyces dobzhanskii	3	5.4933	1
10	Kluyveromyces lactis	5	12.1796	1
10	Lachancea kluyveri	2	9.5491	1
22	Lachancea kluyveri	5	8.3412	1
10	Lachancea thermotolerans	6	14.3517	1
22	Leucosporidium scottii	1	2.8846	1
10	Metschnikowia pulcherrima spp. complex	16	22.885	1
22	Metschnikowia pulcherrima spp. complex	14	19.8411	1
10	Meyerozyma caribbica	2	6.9669	1
10	Pichia kudriavzevii	1	3.6765	1
22	Pichia membranifaciens	1	2.9	1
10	Saccharomyces cerevisiae	1	9.187	1
10	Saccharomyces paradoxus	6	18.7628	1
30	Scheffersomyces ergatensis	1	4.9296	1
10	Schwanniomyces polymorphus	1	2.2105	1
10	Suhomyces bolitotheri	2	4.7944	1
22	Tausonia pullulans	1	3.5381	1
22	Teunomyces carpophila	1	2.2566	1
30	Teunomyces cretensis/kruisii spp. complex	1	5.7228	1
10	Torulaspora delbrueckii	27	46.789	1
10	Wickerhamomyces anomalus	4	7.352	1
