## Supplementa Table 12 for "Substrate, temperature, and geographical patterns among nearly 2,000 natural yeast isolates"

### Sheet: Table_S12
Substrate type	H' Index	Sampling density
Bark	4.06865	148
Soil	3.99221	258
Leaves	3.78829	67
Fruit	3.70109	46
Plant Matter	3.58512	21
Duff	3.57773	23
Fungus	3.46906	41
Moss	3.06596	16
Sand	2.97285	17
Pine Cone	2.87148	7
Needles	2.61563	7
Twigs	2.61563	7
Wood	2.5993	7
Nut	2.55209	6
Soil/Plant Matter	2.27187	7
