## Supplementa Table 13 for "Substrate, temperature, and geographical patterns among nearly 2,000 natural yeast isolates"

### Sheet: Table_S13
Isolation Temperature (℃)	All taxa H' Index	# Isolations across all taxa	Basidiomycota H' Index	Pezizomycotina H' Index	Saccharomycotina H' Index
4	3.21315	52	2.98376	1.09861	1.35178
10	4.05677	465	2.90186	1.43069	3.72799
22	4.30104	432	3.22006	1.83437	3.97117
30	3.98372	356	2.01404	1.26363	3.82374
